# Predicting Tumor Response to Drugs based on Gene-Expression Biomarkers of Sensitivity Learned from Cancer Cell Lines

**DOI:** 10.1101/2020.07.03.180620

**Authors:** Yuanyuan Li, David M. Umbach, Juno Krahn, Igor Shats, Xiaoling Li, Leping Li

**Affiliations:** Biostatistics and Computational Biology Branch, National Institute of Environmental Health Sciences, Research Triangle Park, NC 27709, USA; Genome Integrity & Structural Biology Laboratory, National Institute of Environmental Health Sciences, Research Triangle Park, NC 27709, USA; Signal Transduction Laboratory, National Institute of Environmental Health Sciences, Research Triangle Park, NC 27709, USA

**Author notes:** Correspondence (L.L.).

## Abstract

Human cancer cell line profiling and drug sensitivity studies provide valuable information about the therapeutic potential of drugs and their possible mechanisms of action. The goal of those studies is to translate the findings from *in vitro* studies of cancer cell lines into *in vivo* therapeutic relevance and, eventually, patients’ care. Tremendous progress has been made. In this work, we built predictive models for 453 drugs using data on gene expression and drug sensitivity (IC_50_) from cancer cell lines. We identified many known drug-gene interactions and uncovered several potentially novel drug-gene associations. Importantly, we further applied these predictive models to ∼17,000 bulk RNA-seq samples from The Cancer Genome Atlas (TCGA) and the Genotype-Tissue Expression (GTEx) database to predict drug sensitivity for both normal and tumor tissues. We created a web site for users to visualize and download our predicted data (https://edelgene.niehs.nih.gov/cancerRxTissue). Using trametinib as an example, we showed that our approach can faithfully recapitulate the known tumor specificity of the drug. We further demonstrated that our approach can predict drugs that 1) are tumor-type specific; 2) elicit higher sensitivity from tumor compared to corresponding normal tissue; 3) elicit differential sensitivity across breast cancer subtypes. If validated, our predictions could have clinical relevance for patients’ care.
