## Supplemental Table S3 for "Predicting Tumor Response to Drugs based on Gene-Expression Biomarkers of Sensitivity Learned from Cancer Cell Lines"

### Sheet: all_count_20more
Gene	Number of drug for which the gene was selected more than 20 out 100 times	Number of times that the gene was selected out of 100 runs for the drug in paratheses
C19orf33	17	31(Irinotecan)	25(Nelarabine)	80(EPZ5676)	45(MIRA-1)	24(Topotecan)	31(Zoledronate)	62(EPZ004777)	33(Paclitaxel)	23(Cyclophosphamide)	30(BIBR-1532)	54(IMD-0354)	39(Fulvestrant)	82(Gallibiscoquinazole)	23(CZC24832)	27(Carmustine)	24(Rapamycin)	74(Sinularin)
BCL2L1	15	22(EPZ004777)	59(Vinorelbine)	79(Vinblastine)	48(Dinaciclib)	77(Podophyllotoxin_bromide)	42(Cyclophosphamide)	27(PFI3)	61(YK-4-279)	32(Fulvestrant)	21(Docetaxel)	50(GSK2578215A)	24(BPD-00008900)	76(ARRY-520)	74(Flavopiridol)	34(Buparlisib)
SLFN11	14	100(Camptothecin)	100(Irinotecan)	100(Gemcitabine)	100(SN-38)	100(Topotecan)	88(Teniposide)	100(Cisplatin)	60(Niraparib)	100(Mitoxantrone)	42(Epirubicin)	65(Cytarabine)	32(Olaparib)	100(Talazoparib)	61(Etoposide)
ABCB1	14	100(WZ3105)	84(Tanespimycin)	100(Sepantronium_bromide)	94(PHA-793887)	98(Pyridostatin)	100(Paclitaxel)	100(AT-7519)	100(ZG-10)	100(Sepantronium_bromide)	40(GSK690693)	100(QL-VIII-58)	86(AZD5582)	62(ICL1100013)	100(Paclitaxel)
MYOF	12	32(Vorinostat)	32(TL-2-105)	31(CD532)	25(ACY-1215)	32(TL-1-85)	34(KIN001-236)	61(KIN001-270)	24(TAK-715)	23(Olaparib)	50(SNX-2112)	24(RU-SKI_43)	24(MPS-1-IN-1)
CISH	12	32(Dasatinib)	88(Nilotinib)	89(TL-1-85)	44(Ruxolitinib)	21(Dasatinib)	61(Ponatinib)	49(NVP-BHG712)	57(Masitinib)	36(Ruxolitinib)	71(HG6-64-1)	20(Sunitinib)	28(Foretinib)
GPRC5A	10	70(TL-2-105)	51(GSK429286A)	39(QL-XI-92)	22(Fedratinib)	22(XMD13-2)	43(OSI-027)	68(QL-X-138)	55(Masitinib)	50(JW-7-24-1)	43(Panobinostat)
ETV4	10	67(Trametinib)	56(Refametinib)	25(Refametinib)	36(Selumetinib)	64(PD0325901)	67(SCH772984)	22((5Z)-7-Oxozeaenol)	41(Ulixertinib)	22(SB590885)	31(CI-1040)
COL27A1	10	32(Zoledronate)	39(I-BRD9)	22(Vincristine)	27(Luminespib)	28(Bleomycin_(50_uM))	40(Vinblastine)	34(Paclitaxel)	39(Telomerase_Inhibitor_IX)	35(Wee1_Inhibitor)	65(ICL1100013)
SLC2A1	9	35(TL-2-105)	60(CD532)	26(Sorafenib)	30(LGK974)	45(AKT_inhibitor_VIII)	40(Quizartinib)	70(YM201636)	41(LDN-193189)	55(Buparlisib)
ANKRD1	9	26(I-BRD9)	21(Teniposide)	23(EPZ004777)	28(Vincristine)	42(Crizotinib)	25(Savolitinib)	21(LY2109761)	37(AGI-5198)	24(Foretinib)
SPRY4	8	24(Refametinib)	26(Selumetinib)	21(PD0325901)	54(SCH772984)	65(AZ628)	20(Ulixertinib)	28(CI-1040)	47(VX-11e)
S100A10	8	25(Nilotinib)	41(Elephantin)	34(Pyridostatin)	31(Tivozanib)	20(LY2109761)	30(Masitinib)	25(Tamoxifen)	21(IC-87114)
HRCT1	8	37(Irinotecan)	38(Pevonedistat)	21(Ruxolitinib)	25(Dactinomycin)	25(Dactinomycin)	22(OSI-930)	41(Gallibiscoquinazole)	22(P22077)
EGFR	8	24(Gemcitabine)	23(Vorinostat)	26(PHA-793887)	22(Tubastatin_A)	33(Afatinib)	22(MIM1)	20(Talazoparib)	22(UNC0638)
TXNRD1	7	23(ACY-1215)	22(I-BET-762)	36(Elephantin)	20(PIK-93)	42(Torin_2)	30(GSK1059615)	43(P22077)
TSPAN1	7	20(BMS-345541)	22(AZ960)	28(AT7867)	44(Y-39983)	27(IMD-0354)	20(KRAS_(G12C)_Inhibitor-12)	38(Sphingosine_Kinase_1_Inhibitor_II)
PHACTR3	7	28(I-BRD9)	20(LJI308)	20(Lapatinib)	31(Uprosertib)	37(AT13148)	26(AZD5363)	52(Afuresertib)
KRT8	7	26(EPZ5676)	32(Zoledronate)	23(EPZ004777)	29(Picolinici-acid)	30(CZC24832)	23(Uprosertib)	23(Rapamycin)
C15orf52	7	42(AGI-6780)	45(LGK974)	36(ML323)	27(Wnt-C59)	26(Sabutoclax)	21(BIBR-1532)	23(VE-822)
ERBB2	6	33(PD0325901)	25(Sapitinib)	67(Ibrutinib)	30(TPCA-1)	29(Lapatinib)	49(Osimertinib)
ADRA1B	6	21(EPZ5676)	27(Vorinostat)	29(Zoledronate)	28(Picolinici-acid)	20(CZC24832)	22(Carmustine)
ACP5	6	39(NPK76-II-72-1)	31(QL-XI-92)	36(RU-SKI_43)	32(Alisertib)	22(YM201636)	21(WZ-1-84)
ABCG2	6	52(CD532)	41(XMD13-2)	59(ZG-10)	91(THZ-2-102-1)	21(GSK1059615)	60(CUDC-101)
ABCC3	6	55(AMG-319)	24(Epirubicin)	40(Telomerase_Inhibitor_IX)	24(MIM1)	39(WYE-125132)	52(UMI-77)
SPRY2	5	39(Trametinib)	78(Refametinib)	38(Selumetinib)	62(PD0325901)	68(CI-1040)
SDC4	5	25(I-BET-762)	24(AGI-6780)	22(KIN001-260)	36(ML323)	50(BIBR-1532)
PSG1	5	35(EPZ5676)	68(VE821)	24(LJI308)	43(LY2109761)	23(OF-1)
NQO1	5	100(Tanespimycin)	39(ACY-1215)	28(OSI-027)	37(IMD-0354)	24(GSK1059615)
NCEH1	5	26(Nelarabine)	24(Vincristine)	28(Vinorelbine)	55(Linsitinib)	28(Docetaxel)
GRB7	5	45(Sapitinib)	36(Ibrutinib)	88(Afatinib)	54(Lapatinib)	41(Osimertinib)
AXL	5	29(AGI-6780)	79(LGK974)	20(IWP-2)	63(Wnt-C59)	54(OF-1)
UPK2	4	21(5-Fluorouracil)	30(Ruxolitinib)	31(PD173074)	42(VE-822)
UGT1A10	4	100(Luminespib)	100(PI-103)	52(PCI-34051)	37(UMI-77)
THBS1	4	27(Oxaliplatin)	29(PD173074)	35(AZD4547)	29(Sunitinib)
STK32A	4	20(Cyclophosphamide)	20(MK-8776)	22(Tamoxifen)	22(GSK1904529A)
SLC18B1	4	20(Teniposide)	28(Dactinomycin)	57(Ispinesib_Mesylate)	22(BPD-00008900)
S100A16	4	40(Trametinib)	39(Refametinib)	27(PD0325901)	28(Quizartinib)
RPL22L1	4	87(Nutlin-3a_(-))	20(Dactinomycin)	21(Telomerase_Inhibitor_IX)	39(Dactinomycin)
PRSS23	4	24(Vorinostat)	23(AGI-6780)	24(Dactinomycin)	47(Afuresertib)
MET	4	52(Crizotinib)	86(Savolitinib)	23("Brivanib,_BMS-540215")	47(Foretinib)
KRT18	4	33(EPZ004777)	24(KIN001-270)	28(PIK-93)	58(YM201636)
C11orf52	4	24(Vincristine)	28(Vinorelbine)	20(AZ960)	30(Docetaxel)
BCL2A1	4	76(Dabrafenib)	37(PLX-4720)	80(SB590885)	40(PLX-4720)
BCL2	4	100(Venetoclax)	100(ABT737)	77(Venotoclax)	100(Navitoclax)
ATP1B1	4	21(I-BET-762)	34(KIN001-260)	37(XMD14-99)	44(CGP-082996)
ADORA2A	4	20(Trametinib)	38(PD0325901)	22(Vinorelbine)	23(CI-1040)
ZSCAN18	3	29(Nilotinib)	25(Axitinib)	24(Masitinib)
ZNF185	3	20(Oxaliplatin)	29(Cisplatin)	20(VE821)
VAV3	3	42(BX-912)	20(GSK690693)	23(RU-SKI_43)
TRNP1	3	30(Sapitinib)	35(Carmustine)	28(Buparlisib)
TMEM139	3	25(Pyridostatin)	61(IWP-2)	32(kb_NB_142-70)
TJP1	3	22(Methotrexate)	22(AZ960)	26(Panobinostat)
TGFBR2	3	54(MIRA-1)	30(KIN001-270)	24(PIK-93)
TCF4	3	85(Tivozanib)	71(OSI-930)	25(Masitinib)
SLC38A5	3	24(Cisplatin)	30(Picolinici-acid)	39(GSK343)
SLC35F2	3	100(Sepantronium_bromide)	23(Vinorelbine)	99(Sepantronium_bromide)
2020-09-06	3	24(AKT_inhibitor_VIII)	27(OSI-027)	20(UNC0638)
SEMA3B	3	26(XMD13-2)	23(Dasatinib)	49(JW-7-24-1)
PXN	3	23(I-BET-762)	21(KIN001-236)	25(BIBR-1532)
PTPRJ	3	43(TL-2-105)	43(TL-1-85)	72(Imatinib)
PSTPIP2	3	22(Dasatinib)	25(Tivozanib)	65(Ponatinib)
PDGFRA	3	22(TL-2-105)	20(Quizartinib)	36(Axitinib)
NINL	3	78(Dabrafenib)	32(PLX-4720)	33(PLX-4720)
FGFR2	3	92(PD173074)	87(AZD4547)	44(Axitinib)
EVA1A	3	21(Vinorelbine)	21(Foretinib)	35(Buparlisib)
CORO1A	3	21(Teniposide)	72(Tretinoin)	30(AZD7762)
ATP11A	3	32(OSI-027)	30(QL-X-138)	27(JW-7-24-1)
APOBEC3C	3	27((5Z)-7-Oxozeaenol)	21(AKT_inhibitor_VIII)	37(Lenalidomide)
AOC1	3	66(Dactinomycin)	24(RVX-208)	24(P22077)
AGAP2	3	27(Vincristine)	32(BMS-345541)	21(Podophyllotoxin_bromide)
ACHE	3	36(SN-38)	20(Vismodegib)	20(PF-562271)
ACE	3	29(Bleomycin_(50_uM))	25(ICL1100013)	54(Bosutinib)
ABHD2	3	31(BIBR-1532)	24(GSK2578215A)	27(P22077)
ZNF703	2	21(Tivozanib)	26(Dactinomycin)
ZNF382	2	33(Trametinib)	28(Niraparib)
ZNF22	2	25(AT-7519)	27(LDN-193189)
WASF1	2	34(Teniposide)	26(T0901317)
VSTM2A	2	28(BX-912)	20(GSK1070916)
UGT1A1	2	24(Mirin)	32(UMI-77)
UGDH	2	38(MIM1)	47(Flavopiridol)
TPSD1	2	27(ML323)	25(RU-SKI_43)
TNFRSF11A	2	21(Savolitinib)	39(Foretinib)
TMEM45B	2	26(Vismodegib)	34(Piperlongumine)
TMEM30B	2	30(Afatinib)	35(Osimertinib)
TMC6	2	45(Dasatinib)	20(ETP-45835)
TGM2	2	23(AGI-6780)	21(Ibrutinib)
TGIF2	2	23(UNC0638)	44(PF-562271)
TGFBI	2	50(AT7867)	22(Tenovin-6)
SYTL2	2	40(Daporinad)	20(Lestaurtinib)
SYCP2	2	35(Oxaliplatin)	31(Oxaliplatin)
SULT2B1	2	26(TAK-715)	28(BIX02189)
SLC7A11	2	98(Elephantin)	89(PRIMA-1MET)
SH3BP1	2	21(LY2109761)	22(AGI-6780)
SEMA4A	2	35(Uprosertib)	35(Afuresertib)
S100A8	2	33(ML323)	20(OF-1)
S100A6	2	32(C-75)	21(NSC319726)
RHOD	2	41(RVX-208)	23(GSK1904529A)
PXDC1	2	28(Irinotecan)	40(Oxaliplatin)
PPP1R14D	2	27(Lestaurtinib)	28(Elesclomol)
PPFIBP2	2	24(Imatinib)	21(BX795)
PLCD3	2	28(kb_NB_142-70)	47(IMD-0354)
PLAU	2	36(Dinaciclib)	38(IWP-2)
PKD1L2	2	23(Irinotecan)	25(Gemcitabine)
PITPNM3	2	27(OSI-027)	20(CI-1040)
OSMR	2	84(SB505124)	21(NVP-ADW742)
MUC4	2	22(Dasatinib)	22(Nilotinib)
MLPH	2	26(Alisertib)	47(MK-1775)
MCL1	2	30(ABT737)	59(Navitoclax)
MATN2	2	21((5Z)-7-Oxozeaenol)	23(VX-11e)
MAP3K8	2	31(XMD13-2)	21(XMD8-85)
LRP2	2	37(Sepantronium_bromide)	22(CUDC-101)
KRT16	2	72(Sapitinib)	23(Ibrutinib)
KIAA1644	2	28(Sepantronium_bromide)	37(CUDC-101)
KIAA1211L	2	24(SNX-2112)	28(SB216763)
KCNC3	2	21(Vincristine)	23(Docetaxel)
ITGA3	2	37(Nutlin-3a_(-))	26(CD532)
IL13RA1	2	44(LJI308)	21(AZD7762)
IFI30	2	38(Uprosertib)	23(AZD5363)
IER3	2	22((5Z)-7-Oxozeaenol)	20(PIK-93)
HTRA1	2	20(GSK429286A)	44(BMS-754807)
GPX8	2	31(Bleomycin_(50_uM))	35(Midostaurin)
FLVCR2	2	35("eEF2K_Inhibitor,_A-484954")	68(Sphingosine_Kinase_1_Inhibitor_II)
EMP1	2	40(Fulvestrant)	56(OF-1)
EDA2R	2	60(Nutlin-3a_(-))	25(CGP-082996)
DCBLD2	2	22(ML323)	41(AZD5582)
DBN1	2	41(Y-39983)	35(GSK1070916)
CPEB2	2	26(Sorafenib)	30(Foretinib)
COQ3	2	26(Vinblastine)	30(Docetaxel)
CLDN3	2	39(PFI-3)	38(BX795)
CKAP4	2	21(Sorafenib)	21(Ruxolitinib)
CD69	2	23(Sorafenib)	29(NVP-ADW742)
CD276	2	28(Tubastatin_A)	49(GSK2606414)
CCND3	2	35(Niraparib)	33(VE821)
CAST	2	22(I-BET-762)	30(OTX015)
CABYR	2	33(Elephantin)	22(LDN-193189)
C1orf186	2	31(IC-87114)	74(Cyclopamine)
C10orf99	2	34(AT7867)	21(UNC0638)
BTG2	2	59(Oxaliplatin)	60(Oxaliplatin)
BRI3	2	20(TAK-715)	23(PF-562271)
BMP4	2	22(EPZ004777)	23(CZC24832)
BCAR1	2	43(Venetoclax)	20(ABT737)
B4GALT6	2	40(Dasatinib)	20(Crizotinib)
ATP8B1	2	40(Dabrafenib)	28(CI-1040)
ASPHD1	2	37(Vincristine)	40(Docetaxel)
ARRB1	2	21(Gemcitabine)	42(Mirin)
ALPP	2	40(Refametinib)	39(OTX015)
ALDH3B1	2	25(XMD13-2)	31(Ispinesib_Mesylate)
AIG1	2	25(Dasatinib)	37(IC-87114)
ABO	2	26(Nilotinib)	23(Piperlongumine)
A4GALT	2	26(Telomerase_Inhibitor_IX)	21(UNC0642)
ZSCAN31	1	26((5Z)-7-Oxozeaenol)
ZNF85	1	58(NSC319726)
ZNF793	1	26(Crizotinib)
ZNF711	1	22(Masitinib)
ZNF702P	1	30(Lapatinib)
ZNF675	1	31(OSI-027)
ZNF655	1	26(Temozolomide)
ZNF649	1	25(Quizartinib)
ZNF610	1	23(Sphingosine_Kinase_1_Inhibitor_II)
ZNF600	1	20(Lestaurtinib)
ZNF518B	1	52(AZ628)
ZNF467	1	65(Parthenolide)
ZNF439	1	22(Tretinoin)
ZNF350	1	22(ICL1100013)
ZNF286A	1	35(PF-562271)
ZNF177	1	20(Venetoclax)
ZNF141	1	27(SCH772984)
ZIC2	1	31(KIN001-236)
ZFYVE28	1	25(Venetoclax)
ZFP36	1	26(Foretinib)
ZDHHC8P1	1	30(Zibotentan)
ZDHHC2	1	21(PIK-93)
ZDHHC11	1	25(Lenalidomide)
YAP1	1	40(I-BRD9)
XAF1	1	28(MK-1775)
WWTR1	1	23(AICA_Ribonucleotide)
WWC2	1	20(UNC0638)
WT1-AS	1	53(Imatinib)
WFS1	1	32(Vinblastine)
WDFY2	1	23(PF-562271)
VNN1	1	21(Lapatinib)
VMP1	1	21(Navitoclax)
VIPR2	1	21(XMD8-85)
VCL	1	23(IC-87114)
VAV2	1	24(Y-39983)
VAMP5	1	21(AKT_inhibitor_VIII)
UGT2B7	1	21(GSK319347A)
UCN2	1	24(Lapatinib)
UBA7	1	28(GSK1070916)
TYMP	1	97(5-Fluorouracil)
TXNDC5	1	27(Linsitinib)
TSPYL5	1	21(Crizotinib)
TSPAN8	1	20(C-75)
TSPAN4	1	20(Tenovin-6)
TRPV6	1	21(OF-1)
TRPS1	1	22(OSI-027)
TRPM4	1	99(Acetalax)
TRIM22	1	23(GSK1059615)
TRIM16L	1	26((5Z)-7-Oxozeaenol)
TRIM16	1	20(WYE-125132)
TRAF3IP2	1	22(Vinorelbine)
TPD52L1	1	26(Sapitinib)
TP53	1	33(Nutlin-3a_(-))
TOR4A	1	54(OSI-027)
TNS1	1	20(OSI-027)
TNNC1	1	27(PLX-4720)
TNFSF15	1	21(BMS-345541)
TNFSF13	1	21(Crizotinib)
TNFRSF9	1	23(AKT_inhibitor_VIII)
TNFRSF6B	1	29(CGP-082996)
TNFRSF1B	1	27(PD0325901)
TNFRSF14	1	25(AZ628)
TNF	1	56(AZD5582)
TMSB15A	1	33(NPK76-II-72-1)
TMPRSS2	1	24(HG6-64-1)
TMEM246	1	22(OSI-027)
TMEM216	1	32(Nelarabine)
TMEM156	1	32(MK-8776)
TMC5	1	35(LDN-193189)
TJP3	1	53(GSK269962A)
TINAGL1	1	21(Alisertib)
TIMP4	1	64(Flavopiridol)
TIMP3	1	22(Lapatinib)
TIMP2	1	44(Dinaciclib)
TIMP1	1	27(Refametinib)
TIAM1	1	28(C-75)
THNSL2	1	47(PFI-3)
TGFBR3	1	30(Afatinib)
TGFB2	1	36(TGX221)
TFPI	1	30(YM201636)
TCEAL4	1	21(ICL1100013)
TBC1D9	1	36(Ulixertinib)
TBC1D2	1	23(KRAS_(G12C)_Inhibitor-12)
TAGLN	1	24(Crizotinib)
SYNGR1	1	24(Y-39983)
SYNE1	1	22(Acetalax)
SYCE1L	1	25(GSK1059615)
SV2A	1	26(SB216763)
STX3	1	21(Temsirolimus)
STMN3	1	27(AZD5582)
STAT5A	1	25(Pelitinib)
SPATA18	1	20(C-75)
SOX2-OT	1	22(Midostaurin)
SOX2	1	29(GSK319347A)
SOX13	1	25(CHIR-99021)
SORL1	1	61(Sabutoclax)
SOD3	1	21(Methotrexate)
SOCS2	1	67(Dasatinib)
SNORA71B	1	23(TGX221)
SNORA52	1	34(Venotoclax)
SNORA37	1	28(Gemcitabine)
SNHG15	1	26(GSK1059615)
SNCG	1	27(ABT737)
SMURF2	1	29(Afuresertib)
SMIM14	1	20(GSK690693)
SLCO3A1	1	39(BMS-754807)
SLC6A20	1	24(UNC0638)
SLC47A1	1	22(AT-7519)
SLC46A3	1	26(WZ-1-84)
SLC43A3	1	31(I-BET-762)
SLC39A8	1	25(SNX-2112)
SLC35F3	1	20(Ruxolitinib)
SLC35D2	1	23(GDC0810)
SLC2A6	1	38(Crizotinib)
SLC2A3	1	20(CD532)
SLC25A21	1	24(Zibotentan)
SLC16A7	1	99(DMOG)
SLAMF9	1	23(AZ628)
SLAMF7	1	36(Cyclophosphamide)
SH2D4A	1	39(Leflunomide)
SGMS2	1	20(NVP-ADW742)
SERPINB10	1	20(Quizartinib)
SEC11C	1	26(PF-562271)
SCNN1B	1	26(Alisertib)
SCNN1A	1	24(GSK2578215A)
SCEL	1	27(SB505124)
SCARNA9	1	21(Podophyllotoxin_bromide)
SCARNA23	1	31(Docetaxel)
S100A7	1	24(PFI-3)
S100A11	1	27(IC-87114)
RRAD	1	22(TGX221)
RPS27L	1	24(Nutlin-3a_(-))
RHOU	1	23(Lapatinib)
RHOF	1	28(LDN-193189)
RGS17	1	28(Entospletinib)
RGL3	1	33(AGI-5198)
RCSD1	1	31(BIX02189)
RASA3	1	27(TL-2-105)
RARRES2	1	59(Cyclopamine)
RAG1	1	43(Nelarabine)
RAB36	1	20(AZD6738)
RAB31	1	28(IWP-2)
PYGL	1	20((5Z)-7-Oxozeaenol)
PYGB	1	26(Docetaxel)
PTK6	1	23(Obatoclax_Mesylate)
PTHLH	1	22(Uprosertib)
PTGR1	1	35(IMD-0354)
PTCHD4	1	20(Wee1_Inhibitor)
PSAT1	1	56(Methotrexate)
PRRG1	1	21(Venotoclax)
PROK2	1	21(VNLG/124)
PPP1R14C	1	20(Foretinib)
PPIC	1	41(Niraparib)
PPFIA4	1	24(MIM1)
PPFIA3	1	30(Acetalax)
PON2	1	45(AICA_Ribonucleotide)
PMEPA1	1	28(Ruxolitinib)
PLEKHO1	1	24(Tenovin-6)
PLEKHA5	1	21(KIN001-270)
PLCB4	1	25(Selisistat)
PLBD1	1	26(Vorinostat)
PIM1	1	36(Sunitinib)
PIK3CG	1	22(Dabrafenib)
PHLDA1	1	48(Trametinib)
PGD	1	24(IMD-0354)
PDE11A	1	43(Luminespib)
PCBP4	1	32(PIK-93)
PAWR	1	22(GSK1059615)
PALM3	1	22(Axitinib)
P2RY2	1	45(Lapatinib)
OXTR	1	24(MK-1775)
NUAK2	1	26(Foretinib)
NT5E	1	28(GSK2606414)
NRN1	1	26(Nilotinib)
NREP	1	20(BX-912)
NR2F1-AS1	1	43(WZ4003)
NR0B1	1	20(QL-XII-47)
NOTCH2NL	1	21(Midostaurin)
NOTCH1	1	38(RU-SKI_43)
NNMT	1	22(UMI-77)
NEBL	1	45(Parthenolide)
NCAM1	1	22(Refametinib)
NAMPT	1	99(Daporinad)
NABP1	1	24(Oxaliplatin)
MYL9	1	45(GSK2578215A)
MYH14	1	23(Dabrafenib)
MYH10	1	48(Ara-G)
MYEOV	1	23(Linsitinib)
MYBL1	1	20(BMS-345541)
MUCL1	1	24(OSI-027)
MTX3	1	22(AKT_inhibitor_VIII)
MTHFD2	1	20(Gemcitabine)
MT1H	1	46(Y-39983)
MRAS	1	26(PD0325901)
MNDA	1	23(Quizartinib)
MICB	1	32(BMS-754807)
MGST2	1	27(Venotoclax)
MGMT	1	39(Temozolomide)
MFNG	1	21(JQ1)
MERTK	1	26(Ibrutinib)
MDM2	1	100(Nutlin-3a_(-))
MDGA1	1	20(OTX015)
MARCKS	1	31(Tivozanib)
2020-03-01	1	32(Lapatinib)
MAPK12	1	28(Pevonedistat)
MAL2	1	20(Sapitinib)
MAG	1	24(GSK319347A)
LPXN	1	20(SB590885)
LOXL4	1	25(EPZ5676)
LMCD1	1	31(Alisertib)
LITAF	1	31(Ruxolitinib)
LIPH	1	48(ZG-10)
LINC00482	1	22("eEF2K_Inhibitor,_A-484954")
LIN28A	1	20(Buparlisib)
LIMA1	1	24(AKT_inhibitor_VIII)
LGR6	1	25(Selisistat)
LEF1	1	24(CHIR-99021)
LDLRAD4	1	22(Ara-G)
LCP1	1	23(Bicalutamide)
LCN2	1	20(PCI-34051)
LBH	1	31(MIM1)
LAX1	1	36(DMOG)
LAT2	1	21(Osimertinib)
LARP6	1	20(Tamoxifen)
KRT5	1	23(Ara-G)
KRT23	1	23(SB590885)
KIT	1	29(Selisistat)
KCNJ15	1	24(SB216763)
ITPRIP	1	22(Luminespib)
ITGB4	1	31(Dasatinib)
IQGAP2	1	25(Venotoclax)
IGFL4	1	27(SB505124)
IGFBP2	1	20(T0901317)
IGF2BP1	1	30(Tretinoin)
IGF1R	1	28(Axitinib)
IFITM3	1	37(BMS-754807)
IFI27	1	47(FH535)
ID1	1	36(XMD14-99)
HOXB8	1	35(SB505124)
HLA-B	1	24(Bosutinib)
HIST1H4H	1	34(Lestaurtinib)
HELZ2	1	20(DMOG)
HCAR1	1	41(WZ-1-84)
GSTP1	1	100(QL-XII-47)
GRHL2	1	32(Acetalax)
GRB14	1	20(PRT062607)
GRAP	1	27(Ara-G)
GPX3	1	40(XMD13-2)
GPER1	1	22(THZ-2-49)
GLB1L2	1	20(Tretinoin)
GJC1	1	33(Bleomycin_(50_uM))
GJB1	1	27(PLX-4720)
GDPD3	1	23(XMD13-2)
GCLC	1	21(Piperlongumine)
GAS6	1	20(MIRA-1)
GAS1	1	31(GSK1059615)
GALNT3	1	23(UMI-77)
GALM	1	28(Pemetrexed)
G0S2	1	31(Acetalax)
FXYD3	1	21(LGK974)
FSTL1	1	40(SCH772984)
FOXA1	1	42((5Z)-7-Oxozeaenol)
FN1	1	41(GSK1904529A)
FLT3	1	21(Sunitinib)
FKBP10	1	24(GSK690693)
FGR	1	30(Rapamycin)
FGFBP1	1	24(Daporinad)
FCN1	1	28(CI-1040)
FCGR2A	1	52(PLX-4720)
FAM129A	1	23(MIRA-1)
EVC	1	21(Paclitaxel)
EVA1C	1	20(Mitoxantrone)
ERRFI1	1	35(Sapitinib)
EPB41L1	1	24(Leflunomide)
ELF3	1	25(Axitinib)
EFNA5	1	21(PRT062607)
ECHDC3	1	24(Crizotinib)
EBI3	1	24(Obatoclax_Mesylate)
DUSP6	1	37(AZ628)
DPY19L2	1	39(Temsirolimus)
DOK5	1	20(GDC0810)
DNTT	1	24(Nelarabine)
DNMT3B	1	28(CD532)
DNAH9	1	24(SB590885)
DCDC2	1	22(CHIR-99021)
DAPK1	1	22(Methotrexate)
CYTIP	1	21(Ara-G)
CYP4F11	1	20(Elephantin)
CYFIP2	1	45(AZD7762)
CXCL3	1	44(XMD8-85)
CUEDC1	1	30(Bicalutamide)
CTSZ	1	26(PLX-4720)
CTSL	1	27(Panobinostat)
CTSH	1	22(QL-XI-92)
CTSA	1	24(ARRY-520)
CST6	1	38(BPD-00008900)
CST1	1	30(VX-11e)
CSF1	1	31(RU-SKI_43)
CRYL1	1	22(Sepantronium_bromide)
CPM	1	26(Pevonedistat)
COPS3	1	21(Etoposide)
COL9A2	1	30(MIM1)
COL7A1	1	21(SB216763)
COL6A1	1	31(AT13148)
COL4A6	1	23(Docetaxel)
COL23A1	1	26(SCH772984)
COL18A1	1	29(TGX221)
CLIP4	1	21(GDC0810)
CLCF1	1	22(LJI308)
CKMT1B	1	21(GDC0810)
CGN	1	26(AZ628)
CERCAM	1	30(QL-VIII-58)
CEP170B	1	25(TPCA-1)
CELSR1	1	74(FH535)
CEBPD	1	28(UNC0638)
CEACAM6	1	30(Piperlongumine)
CEACAM5	1	26(Piperlongumine)
CEACAM1	1	27(Cyclopamine)
CDKN2C	1	21(VX-11e)
CDKN2B-AS1	1	27(Nutlin-3a_(-))
CDKN1A	1	99(Nutlin-3a_(-))
CDH6	1	24(Dactinomycin)
CD9	1	20(GSK2578215A)
CD44	1	27(ML323)
CD38	1	51(PIK-93)
CCDC28B	1	36(T0901317)
CAV1	1	37(Osimertinib)
CAPRIN2	1	29(Foretinib)
C5orf42	1	22(VX-11e)
C5orf38	1	22(Lapatinib)
C1QTNF6	1	27(VX-11e)
C1orf226	1	21(BX795)
C15orf59	1	26(SNX-2112)
C14orf105	1	22(Zoledronate)
C11orf70	1	22(Torin_2)
BST2	1	36(BMS-754807)
BRSK1	1	20(Venetoclax)
BLVRB	1	23(Obatoclax_Mesylate)
BLMH	1	46(Tamoxifen)
BEX5	1	46(VE-822)
BDNF	1	20(GDC0810)
BCL11A	1	22(Gallibiscoquinazole)
BCAR3	1	22(TAK-715)
BCAM	1	47(Lapatinib)
BAIAP2	1	28(Masitinib)
B4GALNT4	1	21(KIN001-236)
B3GALT5	1	31(C-75)
ASPH	1	30(MIM1)
ASB4	1	30(UNC0642)
ARTN	1	21(Sorafenib)
ARSJ	1	22(RU-SKI_43)
ARSD	1	20(Tamoxifen)
ARPC1B	1	20(FH535)
ARL4A	1	20(Parthenolide)
ARHGEF26	1	25(Ulixertinib)
ARHGAP8	1	26(Acetalax)
ARHGAP32	1	21(KIN001-260)
ARHGAP29	1	32(Alisertib)
ARHGAP20	1	22(Bosutinib)
APP	1	42(Ruxolitinib)
APOBEC3G	1	20(RU-SKI_43)
ANXA5	1	24(FH535)
ANXA4	1	35(TL-2-105)
ANXA2	1	29(MK-1775)
ANKRD6	1	22(Ulixertinib)
ANKLE1	1	29(Temozolomide)
AMZ1	1	21(Leflunomide)
ALS2CL	1	42(KIN001-270)
ALPPL2	1	24(THZ-2-49)
ALPK3	1	29(SB216763)
ALK	1	20(Crizotinib)
ALG1L	1	38(IMD-0354)
ALDH7A1	1	30(Olaparib)
ALDH3A1	1	80(ACY-1215)
ALDH1A3	1	58(TGX221)
AKR1B1	1	40(XMD15-27)
AIFM2	1	22(NSC319726)
AIF1L	1	28(RU-SKI_43)
AFAP1L2	1	33(WZ-1-84)
ADM	1	76(Entospletinib)
ADK	1	100(AICA_Ribonucleotide)
ADCY5	1	34(Lapatinib)
ADAMTSL4	1	26(Venotoclax)
ADAMTS9	1	23(Docetaxel)
ADAM23	1	28(OSI-027)
ACTG2	1	21(CI-1040)
ACSS3	1	23(AZD6738)
ACSS1	1	27(DMOG)
ACAP1	1	27(PCI-34051)
ABLIM3	1	23(MIRA-1)
ABLIM2	1	29(THZ-2-49)
ABL1	1	38(Imatinib)
ABI3BP	1	26(Palbociclib)
ABCC2	1	32(Lapatinib)
ABCC1	1	22(QL-X-138)
ABCB5	1	20(SNX-2112)
ABCA4	1	25(Fulvestrant)
ABCA1	1	37(ABT737)
AASS	1	21(SN-38)
