## Supplemental Table S4 for "Predicting Tumor Response to Drugs based on Gene-Expression Biomarkers of Sensitivity Learned from Cancer Cell Lines"

### Sheet: correlation_c19orf33_all
GDSC Drug			Correlation between predicted and observed IC50 values for test-set samples
ID	Name	Target
			Pearson	Spearman
1237	EPZ004777	DOT1L	0.5052	0.5066
1931	MIRA-1	TP53	0.5123	0.5049
1085	Sorafenib	PDGFR,_KIT,_VEGFR,_RAF	0.4595	0.4988
1802	Zoledronate	_	0.489	0.4792
1563	EPZ5676	DOT1L	0.4862	0.4732
1013	Nilotinib	ABL	0.4435	0.4556
1849	Sabutoclax	BCL2,__BCL-XL,__BFL1,_MCL1	0.4681	0.4548
1177	Niraparib	PARP1,_PARP2	0.4866	0.4536
2045	AMG-319	PI3K_(beta_sparing)	0.474	0.4534
1814	Nelarabine	DNA_synethesis	0.4341	0.4456
2107	LJI308	RSK2,_RSK1,_RSK3	0.4527	0.4441
1512	Cyclophosphamide	Alkylating_agent	0.4602	0.4432
254	Quizartinib	FLT3	0.3899	0.4405
2043	BIBR-1532	TERT	0.4477	0.44
1818	Vincristine	Microtubules	0.4333	0.439
1909	Venetoclax	BCL2	0.4429	0.4373
1930	Telomerase_Inhibitor_IX	Telomerase	0.4326	0.437
1825	Podophyllotoxin_bromide	may_inhibit_topoisomerase	0.4132	0.4355
1200	Fulvestrant	ESR	0.444	0.4355
407	kb_NB_142-70	PKD	0.4315	0.4311
1576	IWP-2	PORCN	0.4155	0.4238
2046	MK-8776	CHEK1,_CHEK2,_CDK2	0.4409	0.4219
1621	PCI-34051	HDAC8,_HDAC6,_HDAC1	0.4375	0.4192
264	ACY-1215	HDAC6	0.4384	0.419
1615	CZC24832	PI3Kgamma	0.4377	0.4187
449	CD532	AURKA	0.4285	0.4183
1620	PFI3	Polybromo_1,_SMARCA4,_SMARCA2	0.4368	0.4182
442	IMD-0354	IKKb	0.4216	0.4178
1928	I-BRD9	BRD9	0.4519	0.4175
1927	GSK2578215A	LRRK2	0.4327	0.4152
1375	Temozolomide	DNA_alkylating_agent	0.414	0.4135
1835	Elephantin	_	0.4293	0.4133
1830	Gallibiscoquinazole	_	0.4342	0.4125
1852	LY2109761	TGFB1	0.4255	0.4118
2048	Vinorelbine	Microtubule_destabiliser	0.4121	0.4117
1634	AGI-6780	IDH2_R140Q_mutant	0.4177	0.4086
1807	Carmustine	nonspecific_alkylating_agent	0.4158	0.4083
1088	Irinotecan	TOP1	0.4215	0.4082
1005	Cisplatin	DNA_crosslinker	0.4224	0.4062
1012	Vorinostat	HDAC_inhibitor_Class_I,_IIa,_IIb,_IV	0.4297	0.4058
1809	Teniposide	topoisomerase_II	0.4242	0.4044
211	TL-2-105	not_defined	0.419	0.4042
1047	Nutlin-3a_(-)	MDM2	0.4025	0.4022
2044	Pyridostatin	G-quadruplex_stabiliser	0.4125	0.4002
292	Masitinib	KIT,_PDGFRA,_PDGFRB	0.4	0.3994
1511	Epirubicin	Anthracycline	0.3958	0.3981
1816	Fulvestrant	Hormone_receptor	0.4123	0.3973
1131	PRIMA-1MET	TP53_activation	0.4101	0.3961
371	Torin_2	mTOR	0.3915	0.3956
1913	AGI-5198	IDH1_(R132H)	0.4101	0.3928
1635	Picolinici-acid	Inflammatory_related	0.4097	0.3916
1786	AZD4547	FGFR1,_FGFR2,_FGFR3	0.3962	0.3899
356	AT7867	AKT	0.4191	0.3894
1996	MIM1	MCL1	0.4036	0.3873
1249	BMS-345541	IKK-1,_IKK-2	0.3743	0.3865
1250	AZ960	JAK2,_JAK3	0.405	0.3855
1248	Daporinad	NAMPT	0.3568	0.385
1180	Dinaciclib	CDK1,_CDK2,_CDK5,_CDK9	0.356	0.385
1629	ML323	USP1,_UAF1	0.396	0.3841
1017	Olaparib	PARP1,_PARP2	0.4198	0.3832
1806	Oxaliplatin	DNA_alkylating_agent	0.4009	0.3818
1622	Wnt-C59	PORCN	0.3991	0.3803
1051	Alisertib	AURKA	0.4102	0.3798
312	Tivozanib	VEGFR1,_VEGFR2,_VEGFR3	0.3799	0.3793
1627	GSK343	EZH2	0.4059	0.3789
1507	Ruxolitinib	JAK1,_JAK2	0.3955	0.3774
330	XMD13-2	RIPK1	0.4131	0.3774
1936	Savolitinib	MET	0.3295	0.3773
1598	LGK974	PORCN	0.3817	0.3764
1578	Leflunomide	Pyrimidine_synthesis_inhibitor	0.3814	0.3763
1049	PD173074	FGFR1,_FGFR3	0.3818	0.3763
1625	RVX-208	BRD4	0.4189	0.3756
1593	Entinostat	HDAC1,_HDAC3	0.4047	0.3756
1046	Wee1_Inhibitor	WEE1,_CHEK1	0.3805	0.3756
1004	Vinblastine	Microtubule_destabiliser	0.3632	0.3755
1838	Sinularin	_	0.3815	0.3717
1933	P22077	USP7,_USP47	0.3891	0.3676
1089	Oxaliplatin	DNA_alkylating_agent	0.3778	0.3674
1080	Paclitaxel	Microtubule_stabiliser	0.3706	0.3668
332	XMD15-27	CAMK2	0.4005	0.3665
1239	YK-4-279	RNA_helicase_A	0.3519	0.3653
230	GSK429286A	ROCK1,_ROCK2	0.3677	0.3641
1813	Fludarabine	hematological_malignancies	0.3802	0.3638
2111	VE821	ATR	0.3895	0.3634
345	KIN001-270	CDK9	0.4003	0.3619
1048	Mirin	MRE11	0.3418	0.3601
1810	Mitoxantrone	_	0.3955	0.3599
329	QL-XI-92	DDR1	0.4003	0.3594
275	I-BET-762	BRD2,_BRD3,_BRD4	0.4141	0.3594
1003	Camptothecin	TOP1	0.3569	0.3593
1855	KRAS_(G12C)_Inhibitor-12	KRAS_(G12C)	0.3741	0.3591
245	UNC0638	G9a_and_GLP_methyltransferases	0.3661	0.359
1083	Crizotinib	MET,_ALK,_ROS1	0.3271	0.3587
265	Tubastatin_A	HDAC1,_HDAC6,_HDAC8	0.4044	0.3563
261	TL-1-85	TAK	0.3964	0.3558
1932	NVP-ADW742	IGF1R	0.3577	0.355
253	XMD14-99	ALK,_CDK7,_LTK,_others	0.3986	0.3513
317	WYE-125132	mTOR	0.3678	0.3512
266	Zibotentan	Endothelin-1_receptor_(EDNRA)	0.3676	0.3486
286	KIN001-236	Angiopoietin-1_receptor	0.3868	0.3459
1236	UNC0638	G9a_and_GLP_methyltransferases	0.3272	0.3456
257	NPK76-II-72-1	PLK3	0.3976	0.3453
222	BX-912	PDK1_(PDPK1)	0.3868	0.3453
1911	Dactinomycin	RNA_polymerase	0.3372	0.3405
1262	UNC1215	L3MBTL3	0.3408	0.3405
1028	VX-702	p38	0.3363	0.3404
290	KIN001-260	IKKB	0.3823	0.3401
412	Venotoclax	BCL-2_selective	0.3582	0.3393
1373	Dabrafenib	BRAF	0.3638	0.339
346	THZ-2-102-1	CDK7	0.3465	0.3375
293	Amuvatinib	KIT,_PDGFRA,_FLT3	0.3076	0.3375
1093	GSK1904529A	IGF1R,_IR	0.334	0.3363
1811	Dactinomycin	inhibits_RNA_synthesis	0.3491	0.3356
1263	UNC0642	G9a(EHMT2),_GLP(EHMT1)	0.3056	0.3342
376	Brivanib,_BMS-540215	VEGFR,_PDGFR	0.3682	0.3342
333	T0901317	LXR,_FXR	0.3527	0.334
299	OSI-027	MTORC1,_MTORC2	0.3487	0.3328
258	STF-62247	Autophagy_inducer	0.3427	0.3303
1190	Gemcitabine	Pyrimidine_antimetabolite	0.3373	0.33
341	Selisistat	SIRT1	0.3564	0.3276
409	eEF2K_Inhibitor,_A-484954	eEF2K	0.368	0.3274
1529	Pevonedistat	NAE	0.3341	0.3252
1998	BPD-00008900	_	0.3398	0.3233
304	SB52334	ALK5	0.3225	0.3233
1084	Rapamycin	MTORC1	0.3539	0.3232
256	JW-7-24-1	LCK	0.3448	0.3226
2170	AT13148	AKT1	0.3615	0.3217
1036	PLX-4720	BRAF	0.3616	0.3208
2110	GSK591	PMRT5	0.3199	0.3206
1808	Topotecan	DNA_topoisomerases	0.3261	0.319
302	PI-103	PI3Kalpha,_DAPK3,_CLK4,_PIM3,_HIPK2	0.3561	0.319
1873	Buparlisib	PI3Kalpha,_PI3Kdelta,_PI3Kbeta,_PI3Kgamma	0.3222	0.3175
1021	Axitinib	PDGFR,_KIT,_VEGFR	0.3269	0.317
1006	Cytarabine	Antimetabolite	0.3504	0.3135
1259	Talazoparib	PARP1,_PARP2	0.3327	0.3133
1009	Tretinoin	Retinoic_acid_	0.324	0.3125
260	NG-25	TAK1,_MAP4K2	0.3603	0.3115
342	Tenovin-6	SIRT	0.3399	0.3108
1559	Luminespib	HSP90	0.3262	0.3104
474	ARRY-520	KIF11	0.3296	0.3099
1557	LCL161	XIAP,_IAP1,_IAP2	0.2861	0.3096
408	Sphingosine_Kinase_1_Inhibitor_II	Sphingosine_Kinase	0.3402	0.309
2040	Foretinib	MET,_KDR,_TIE2,_VEGFR3/FLT4,_RON,_PDGFR,_FGFR1,_EGFR	0.3053	0.3087
206	Ruxolitinib	JAK1,_JAK2	0.2971	0.3086
1199	Tamoxifen	ESR1	0.3422	0.3085
287	KIN001-244	PDK1_(PDPK1)	0.3296	0.308
1917	AZD6738	ATR	0.3012	0.3076
1925	GDC0810	ESR1,_ESR2	0.3333	0.3072
277	Linifanib	VEGFR1,_VEGFR2,_VEGFR3,_CSF1R,_FLT3,_KIT	0.2799	0.3067
1008	Methotrexate	Antimetabolite	0.3499	0.3049
271	VNLG/124	HDAC,RAR	0.3322	0.3044
374	GSK1059615	PI3K	0.3122	0.304
1054	Palbociclib	CDK4,_CDK6	0.3344	0.3034
303	PIK-93	PI3Kgamma	0.3553	0.303
276	CAY10603	HDAC1,_HDAC6	0.3018	0.3027
406	LIMK1_inhibitor_BMS4	LIMK1	0.3178	0.3026
226	GSK1070916	AURKA,_AURKC	0.3429	0.3026
331	QL-X-138	BTK	0.3219	0.302
1510	Linsitinib	IGF1R	0.295	0.3016
1617	AZD5582	XIAP,_cIAP	0.2407	0.3002
1614	WZ4003	NUAK1,_NUAK2	0.3265	0.2999
1218	JQ1	BRD2,_BRD3,_BRD4,_BRDT	0.35	0.2991
1631	PRT062607	SYK	0.3061	0.2971
1939	UMI-77	MCL1	0.2994	0.2961
208	Ispinesib_Mesylate	KSP	0.3039	0.2956
252	WZ3105	SRC,_ROCK2,_NTRK2,_FLT3,_IRAK1,_others	0.307	0.2943
1819	Docetaxel	Microtubule_stabiliser	0.2784	0.2931
203	BMS-345541	IKK1,_IKK2	0.2816	0.2918
1011	Navitoclax	BCL2,_BCL-XL,_BCL-W	0.3509	0.2917
285	SU11274	MET	0.3256	0.2913
2106	Uprosertib	AKT1,_AKT2,_AKT3	0.3146	0.2907
435	C-75	FAS	0.3291	0.2906
1624	I-BET-762	BRD2,_BRD3,_BRD4	0.3428	0.29
310	YM201636	PYKFYVE	0.3287	0.2879
1179	MK-1775	WEE1,_PLK1	0.293	0.2872
225	Genentech_Cpd_10	AURKA,_AURKB	0.3225	0.2866
447	ETP-45835	MNK1,_MNK2	0.3251	0.2861
1854	MN-64	TNKS1,_TNKS2	0.3031	0.2852
1033	Vismodegib	SMO	0.3012	0.2849
438	Panobinostat	HDAC	0.2807	0.2843
193	GW-2580	CSF1R	0.2761	0.2837
427	Ara-G	Anti-metabolite	0.3231	0.2836
1068	Obatoclax_Mesylate	BCL2,_BCL-XL,_BCL-W,_MCL1	0.2736	0.2834
1618	GSK2606414	PERK	0.301	0.283
1613	VE-822	ATR	0.3036	0.2808
380	BIBF-1120	VEGFR,_PDGFR,_FGFR	0.3221	0.2802
326	GSK690693	AKT1,_AKT2,_AKT3	0.3075	0.2799
328	SNX-2112	HSP90	0.3068	0.2797
309	Y-39983	ROCK	0.3053	0.2796
1161	ZG-10	JNK1	0.2469	0.2795
375	Voxtalisib	PI3K	0.3099	0.2793
306	Fedratinib	JAK2	0.321	0.2781
1024	Lestaurtinib	FLT3,_JAK2,_NTRK1,_NTRK2,_NTRK3	0.2749	0.2776
1866	BDP-00009066	MRCKB_HUMAN	0.2723	0.2774
2109	AZ6102	TNKS1,_TNKS2	0.2731	0.2771
298	OSI-930	KIT	0.3271	0.2762
432	Flavopiridol	CDK	0.2736	0.2746
1916	AZD5363	AKT1,_AKT2,_AKT3,_ROCK2	0.2924	0.274
431	Alisertib	AURKA	0.331	0.274
446	MIM1	MCL-1	0.32	0.2736
461	NSC319726	P53_Mut_specific	0.3296	0.2735
1022	AZD7762	CHEK1,_CHEK2	0.2863	0.2732
1191	Bortezomib	Proteasome	0.2819	0.2722
562	AGI-6780	IDH2(R140Q)	0.3156	0.2722
272	AR-42	HDAC1	0.2776	0.2697
300	CX-5461	RNA_Polymerase_1	0.3054	0.2681
1264	SGC0946	DOT1L	0.2588	0.2676
1912	Afuresertib	AKT1,_AKT2,_AKT3	0.281	0.2653
1192	GSK269962A	ROCK1,_ROCK2	0.2706	0.2653
1203	QL-XII-61	BMX,_BTK	0.2758	0.2627
382	Apitolisib	mTOR,_PI3K	0.2801	0.2615
196	Phenformin	Biguanide_agent	0.2737	0.26
294	MPS-1-IN-1	MPS1	0.2852	0.2574
1530	PFI-3	SMARCA2,_SMARCA4,_PB1	0.2763	0.2556
269	NSC-207895	MDM4	0.2711	0.2538
1910	ABT737	BCL2,_BCL-XL,__BCL-W,_BCL-B,_BFL1	0.3591	0.2526
1061	SB590885	BRAF	0.2745	0.251
150	Bicalutamide	AR	0.2718	0.2485
1853	OF-1	BRPF1B,_BRPF2	0.2603	0.2482
1053	MK-2206	AKT1,_AKT2	0.2834	0.2479
1057	Dactolisib	PI3K_(class_1),_MTORC1,_MTORC2	0.2588	0.2477
1039	SL0101	RSK,_AURKB,_PIM1,_PIM3	0.2553	0.2468
152	CP466722	ATM	0.2463	0.2465
274	Belinostat	HDAC1	0.2327	0.2452
228	AKT_inhibitor_VIII	AKT1,_AKT2,_AKT3	0.2817	0.2444
1007	Docetaxel	Microtubule_stabiliser	0.2287	0.2432
236	IC-87114	PI3K_delta	0.2646	0.2413
305	TPCA-1	IKK2	0.2871	0.2405
1037	BX795	TBK1,_PDK1_(PDPK1),_IKK,_AURKB,_AURKC	0.2475	0.2391
1069	EHT-1864	RAC1,_RAC2,_RAC3	0.2481	0.2386
279	BIX02189	MEK5,_ERK5	0.2884	0.2371
301	PHA-793887	CDK2,_CDK7,_CDK5	0.2909	0.2364
428	Pemetrexed	folate_antimetabolite	0.2539	0.2352
1922	Cediranib	VEGFR,_FLT1,_FLT2,_FLT3,_FLT4,_KIT,_PDGFRB	0.2354	0.2332
308	Foretinib	MET,_KDR,_TIE2,_VEGFR3/FLT4,_RON,_PDGFR,_FGFR1,_EGFR	0.2414	0.2329
295	NVP-BHG712	EPHB4	0.2947	0.2296
1626	OTX015	BRD2,_BRD3,_BRD4	0.2787	0.2295
1096	Tozasertib	AURKA,_AURKB,_AURKC,_others	0.2823	0.2291
2047	Ulixertinib	ERK1,_ERK2	0.2387	0.2286
1494	SN-38	TOP1	0.2271	0.2283
281	Alectinib	ALK	0.203	0.2278
478	LDN-193189	BMP	0.2392	0.2248
372	Pilaralisib	PI3K	0.2156	0.2236
221	TAK-715	p38alpha,_p38beta	0.2511	0.223
573	LGK974	PORCN	0.2312	0.2226
1194	SB505124	TGFBR1,_ACVR1B,_ACVR1C	0.1509	0.2199
205	Avagacestat	Amyloid_beta20,_Amyloid_beta40	0.2528	0.219
416	CAY10566	Stearoyl-CoA_desaturase	0.2315	0.2189
235	QL-XII-47	BTK,_BMX	0.225	0.2156
273	CUDC-101	HDAC1-10,_EGFR,_ERBB2	0.2335	0.2146
476	SB505124	TGFBR1,_ACVR1B,_ACVR1C	0.2461	0.2111
1371	PLX-4720	BRAF	0.2309	0.2101
1924	Ipatasertib	AKT1,_AKT,_AKT3	0.2262	0.207
1020	Lenalidomide	CRBN	0.229	0.2069
127	GSK269962A	ROCK1,_ROCK2	0.3088	0.2069
283	Omipalisib	PI3K_(class_1),_MTORC1,_MTORC2	0.2375	0.2061
1018	Veliparib	PARP1,_PARP2	0.2099	0.2053
1594	OSI-027	MTORC1,_MTORC2	0.1289	0.2042
231	FMK	RSK	0.2185	0.2034
179	5-Fluorouracil	Antimetabolite_(DNA_&_RNA)	0.2306	0.203
1827	Dihydrorotenone	_	0.1965	0.2019
1073	5-Fluorouracil	Antimetabolite_(DNA_&_RNA)	0.22	0.2015
576	RU-SKI_43	Shh	0.2661	0.2009
1268	XAV939	TNKS1,_TNKS2	0.1926	0.2004
410	MetAP2_Inhibitor,_A832234	MetAP2	0.231	0.1994
1219	PFI-1	BRD4	0.2145	0.1981
1149	TW_37	BCL2,_BCL-XL,_MCL1	0.1668	0.1971
1230	IOX2	EGLN1	0.1523	0.196
1001	AICA_Ribonucleotide	AMPK_agonist	0.2041	0.1947
552	BAM7	Bax_activator	0.1691	0.1936
147	NSC-87877	SHP-1_(PTPN6),_SHP-2_(PTPN11)	0.1765	0.1922
1553	Uprosertib	AKT1,_AKT2,_AKT3	0.2109	0.1905
1016	Temsirolimus	MTOR	0.1922	0.1883
1038	NU7441	DNAPK	0.2201	0.1882
238	Idelalisib	PI3Kdelta	0.2294	0.186
291	KIN001-266	MAP3K8	0.1934	0.1843
1502	Bicalutamide	AR	0.1501	0.1811
1997	WEHI-539	BCL-XL	0.2159	0.181
1059	AZD8055	MTORC1,_MTORC2	0.1798	0.1801
1158	XMD11-85h	BRSK2,_FLT4,_MARK4,_PRKCD,_RET,_SPRK1	0.1881	0.18
219	AT-7519	CDK1,_CDK2,_CDK4,_CDK6,_CDK9	0.2089	0.1777
34	Imatinib	ABL,_KIT,_PDGFR	0.2837	0.1752
1630	Entospletinib	SYK	0.2015	0.1747
1243	Piperlongumine	Induces_reactive_oxygen_species	0.1515	0.1738
249	Cabozantinib	VEGFR,_MET,_RET,_KIT,_FLT1,_FLT3,_FLT4,_TIE2,AXL	0.2154	0.1689
88	Entinostat	HDAC1,_HDAC3	0.2615	0.166
436	CAP-232,_TT-232,_TLN-232	Glycolysis	0.1506	0.1647
344	THZ-2-49	CDK9	0.203	0.1604
1067	CCT007093	PPM1D	0.1396	0.16
1050	ZM447439	AURKA,_AURKB	0.1724	0.1577
154	CHIR-99021	GSK3A,_GSK3B	0.1498	0.1568
1030	KU-55933	ATM	0.1762	0.1544
1940	WIKI4	TNKS1,_TNKS2	0.1529	0.154
1025	SB216763	GSK3A,_GSK3B	0.1696	0.1521
1029	Motesanib	VEGFR,_RET,_KIT,_PDGFR	0.1494	0.1519
1242	(5Z)-7-Oxozeaenol	TAK1_	0.1663	0.1501
37	Crizotinib	MET,_ALK,_ROS1	0.2355	0.1477
415	CPI-613	Metabo,_Mitochondria	0.1328	0.1471
223	ZSTK474	PI3K_(class_1)	0.193	0.1458
1129	PF-4708671	S6K1	0.1685	0.1436
71	Pyrimethamine	Dihydrofolate_reductase_(DHFR)	0.2027	0.1391
1941	Sepantronium_bromide	BIRC5	0.0873	0.1387
574	Wnt-C59	PORCN	0.1289	0.1379
563	Kobe2602	RAS_effector	0.1724	0.1376
200	Dacinostat	HDAC1	0.148	0.1345
255	CP724714	ERBB2	0.0996	0.1323
91	GSK319347A	IKK	0.3156	0.1323
289	KIN001-042	GSK3B	0.1434	0.132
1164	XMD8-92	MAPK7	0.1412	0.1281
263	FR-180204	ERK1,_ERK2	0.1857	0.1272
2096	VX-11e	ERK2	0.1232	0.1265
1926	GNE-317	PI3Kalpha	0.1193	0.1251
1560	Alpelisib	PI3Kalpha	0.1449	0.1235
437	Trichostatin_A	HDAC	0.132	0.1148
362	CI-1033	EGFR,_ERBB2,_ERBB4	0.1321	0.1147
1175	Rucaparib	PARP1,_PARP2	0.1337	0.1142
1799	Ibrutinib	BTK	0.0718	0.1119
151	QS11	ARFGAP1	0.1199	0.1111
155	Ponatinib	ABL,_PDGFRA,_VEGFR2,_FGFR1,_SRC,_TIE2,_FLT3	0.198	0.1096
1495	Olaparib	PARP1,_PARP2	0.1441	0.1072
176	IPA-3	PAK1	0.1292	0.1053
1133	Serdemetan	MDM2	0.0868	0.1034
202	GSK1904529A	IGF1R,_IR	0.1089	0.1034
1632	Ribociclib	CDK4,_CDK6	0.1666	0.1028
178	BAY-61-3606	SYK	0.1131	0.102
3	Rapamycin	MTORC1	0.1531	0.1011
1042	Doramapimod	p38,_JNK2	0.1097	0.1007
1043	JNK_Inhibitor_VIII	JNK	0.0833	0.0995
17	Cyclopamine	SMO	0.264	0.099
224	AS605240	PI3Kgamma	0.1486	0.0987
439	LCL161	XIAP,_cIAP1,_cIAP2	0.1058	0.0986
175	PAC-1	Procaspase-3,_Procaspase-7	0.1315	0.0979
134	Etoposide	TOP2	0.0988	0.0979
1261	rTRAIL	TRAIL_receptor_agonist	0.0679	0.0954
1166	QL-VIII-58	MTOR,_ATR	0.0644	0.0947
1908	Ulixertinib	ERK1,_ERK2	0.1029	0.0929
2172	JQ1	BRD2,_BRD3,_BRD4,_BRDT	0.2148	0.0891
1266	ICL1100013	N-myristoyltransferase_1/2	0.0878	0.089
192	LFM-A13	BTK	0.1118	0.0888
1558	Lapatinib	ERBB2,_EGFR	0.0877	0.0865
164	JQ12	HDAC1,_HDAC2	0.1035	0.0861
363	PF-00299804	EGFR,_ERBB2,_ERBB4	0.0846	0.086
199	Pazopanib	CSF1R,_KIT,__PDGFRA,_PDGFRB	0.1332	0.0826
1142	HG-5-113-01	LOK,_LTK,_TRCB,_ABL(T315I)	0.0728	0.0795
1170	CCT-018159	HSP90	0.0712	0.0731
546	FTY-720	S1P	0.1014	0.0714
2171	BMS-754807	IGF1R,_IR	0.0492	0.0708
1918	AZD8186	PI3Kalpha,_PI3Kbeta	0.0961	0.0701
41	S-Trityl-L-cysteine	KIF11	0.1907	0.07
32	Tozasertib	AURKA,_AURKB,_AURKC,_others	0.1358	0.0696
197	Bryostatin_1	PKC	0.0794	0.0692
366	TWS119	GSK3	0.1351	0.0667
229	Enzastaurin	PKCB	0.0824	0.0628
262	VX-11e	ERK2	0.0801	0.0627
170	Shikonin	not_defined	0.0709	0.0618
1019	Bosutinib	SRC,_ABL,_TEC	0.0616	0.0612
111	Salubrinal	EIF2A	0.2164	0.0582
156	AZD6482	PI3Kbeta	0.0688	0.058
165	DMOG	HIF-PH	0.0942	0.0577
1058	Pictilisib	PI3K_(class_1)	0.0923	0.0561
1241	CHIR-99021	GSK3A,_GSK3B	0.0849	0.0546
89	Parthenolide	HDAC1_	0.2098	0.0545
1066	AZD6482	PI3Kbeta	0.0617	0.0512
1052	RO-3306	CDK1	0.0435	0.0499
1010	Gefitinib	EGFR	0.0214	0.0485
6	PHA-665752	MET	0.1178	0.0472
30	Sorafenib	PDGFR,_KIT,_VEGFR,_RAF	0.1995	0.0419
157	JNK-9L	JNK2,_JNK3	0.0379	0.0417
163	JQ1	BRD2,_BRD3,_BRD4,_BRDT	0.0578	0.0396
110	Seliciclib	CDK2,_CDK7,_CDK9	0.1452	0.0358
288	WHI-P97	JAK3	0.0263	0.0349
477	A-83-01	TGFB	0.0616	0.0343
140	Vinorelbine	Microtubule_destabiliser	0.0492	0.0332
1168	Erlotinib	EGFR	0.0142	0.033
52	GNF-2	BCR-ABL	0.1574	0.0312
1023	GW441756	NTRK1	0.0682	0.0296
106	XMD8-85	ERK5,_BET	0.1696	0.0294
1091	BMS-536924	IGF1R,_IR	0.0694	0.0291
1915	AZD3759	EGFR	-0.0037	0.0271
9	MG-132	Proteasome,_CAPN1	0.097	0.026
1060	PD0325901	MEK1,_MEK2	0.0731	0.0248
1086	BI-2536	PLK1,_PLK2,_PLK3	0.0664	0.0228
136	Mitomycin-C	DNA_crosslinker	0.023	0.0192
268	Sepantronium_bromide	BIRC5	0.0476	0.0187
1919	Osimertinib	EGFR	-0.0145	0.018
5	Sunitinib	PDGFR,_KIT,_VEGFR,_FLT3,_RET,_CSF1R	0.1498	0.017
186	Bexarotene	Retinioic_X_receptor_(RXR)_agonist	0.0597	0.016
64	CMK	RSK2	0.1392	0.0155
159	HG6-64-1	BRAF	0.0497	0.0143
135	Gemcitabine	Pyrimidine_antimetabolite	0.0154	0.0142
166	FTI-277	Farnesyl-transferase_(FNTA)	0.0421	0.0119
158	PF-562271	FAK,_FAK2	0.0179	0.0117
1031	Elesclomol	HSP90	-0.0195	-0.0003
1032	Afatinib	ERBB2,_EGFR	-0.037	-0.0042
1561	Taselisib	PI3K_(beta_sparing)	0.0468	-0.0063
1072	Avagacestat	Amyloid_beta20,_Amyloid_beta40	0.006	-0.0076
29	AZ628	BRAF	0.083	-0.0144
177	GSK650394	SGK2,_SGK3	-0.0118	-0.0172
282	Pelitinib	EGFR	0.0015	-0.0204
63	BMS-509744	ITK	0.0664	-0.0213
133	Doxorubicin	Anthracycline	-0.0116	-0.0225
153	Midostaurin	PKC,_PPK,_FLT1,_c-FGR,_others	0.0002	-0.0262
194	Luminespib	HSP90	0.0317	-0.0288
381	AST-1306	EGFR,_ERBB4	-0.0118	-0.0329
182	Obatoclax_Mesylate	BCL2,_BCL-XL,_BCL-W,_MCL1	-0.003	-0.0334
1804	Acetalax	synthetic_mineralocorticoid	-0.0962	-0.0343
86	A-443654	AKT1,_AKT2,_AKT3	0.0392	-0.0351
35	NVP-TAE684	ALK	0.0476	-0.0354
60	BI-2536	PLK1,_PLK2,_PLK3	0.0491	-0.0373
94	TGX221	PI3Kbeta	0.0135	-0.04
54	CGP-082996	CDK4	0.0567	-0.0431
172	Embelin	XIAP	-0.0201	-0.046
284	JNJ38877605	MET	-0.0025	-0.047
167	OSU-03012	PDK1_(PDPK1)	-0.0233	-0.0496
185	Linsitinib	IGF1R	-0.0098	-0.0501
1015	CI-1040	MEK1,_MEK2	-0.0116	-0.0519
1378	Bleomycin_(50_uM)	dsDNA_break_induction	-0.0884	-0.0524
11	Paclitaxel	Microtubule_stabiliser	-0.0004	-0.0525
204	Tipifarnib	Farnesyl-transferase_(FNTA)	-0.02	-0.0564
1143	HG-5-88-01	EGFR,_ADCK4	0.007	-0.0572
104	Bortezomib	Proteasome	-0.0008	-0.0597
87	GW843682X	PLK1	0.0496	-0.0621
184	BMS-754807	IGF1R,_IR	-0.0571	-0.0697
1527	Pictilisib	PI3K_(class_1)	-0.0577	-0.0706
171	AKT_inhibitor_VIII	AKT1,_AKT2,_AKT3	-0.0654	-0.0711
38	Saracatinib	ABL,_SRC	-0.0662	-0.0718
180	Thapsigargin	SERCA	-0.0538	-0.0728
83	JW-7-52-1	MTOR	0.0096	-0.0738
2169	AZD6482	PI3Kbeta	-0.0573	-0.0754
1564	SCH772984	ERK1,_ERK2	-0.0394	-0.0755
45	Z-LLNle-CHO	gamma-secretase	0.0253	-0.0789
53	CGP-60474	CDK1,CDK2,CDK5,CDK7,CDK9,_PKC	0.0341	-0.0827
173	FH535	PPARgamma,_PPARdelta	-0.0304	-0.0865
207	AS601245	JNK1,_JNK2,_JNK2	-0.0703	-0.0942
190	Bleomycin	dsDNA_break_induction	-0.0941	-0.0957
201	Epothilone_B	Microtubule_stabiliser	-0.1223	-0.1285
1062	Selumetinib	MEK1,_MEK2	-0.1137	-0.1286
1372	Trametinib	MEK1,_MEK2	-0.0916	-0.1475
56	WH-4-023	SRC,_LCK	-0.171	-0.1574
1	Erlotinib	EGFR	-0.2366	-0.1652
62	BMS-536924	IGF1R,_IR	-0.1682	-0.1723
1079	Dasatinib	ABL,_SRC,_Ephrins,_PDGFR,_KIT	-0.0524	-0.1758
1026	Tanespimycin	HSP90	-0.1931	-0.1839
55	A-770041	LCK,_FYN	-0.1022	-0.1846
51	Dasatinib	ABL,_SRC,_Ephrins,_PDGFR,_KIT	-0.2121	-0.1851
1549	Sapitinib	EGFR,_ERBB2,_ERBB3	-0.2171	-0.1914
1014	Refametinib	MEK1,_MEK2	-0.1504	-0.1916
1114	Cetuximab	EGFR	-0.2675	-0.221
1526	Refametinib	MEK1,_MEK2	-0.1782	-0.2236
59	WZ-1-84	BMX	-0.1474	-0.227
1498	Selumetinib	MEK1,_MEK2	-0.1763	-0.2389
1377	Afatinib	ERBB2,_EGFR	-0.3309	-0.2953
119	Lapatinib	ERBB2,_EGFR	-0.3054	-0.3059
