## Supplemental Table S5 for "Predicting Tumor Response to Drugs based on Gene-Expression Biomarkers of Sensitivity Learned from Cancer Cell Lines"

### Sheet: pan_tumor_normal_medians
Drug ID	Drug Name	Drug Target	Drug Pathway	Pan Tumor Median ln(IC50)	Pan Normal Median ln(IC50)	Diff.
11	Paclitaxel	Microtubule stabiliser	microtubles	-3.176	-2.534	0.642
252	WZ3105	SRC,ROCK2,NTRK2,FLT3,IRAK1,others	kinases	0.615	1.151	0.536
1248	Daporinad	NAMPT	Metabolism	-2.417	-1.908	0.509
2048	Vinorelbine	Microtubule destabiliser	microtubles	-2.386	-1.959	0.427
219	AT-7519	CDKs	Cell cycle	1.398	1.762	0.364
1166	QL-VIII-58	mTOR	mTOR	-0.955	-0.6	0.355
1804	Acetalax	syntheticmineralocorticoid	Unclassified	3.789	4.136	0.347
268	Sepantronium_bromide	BIRC5	NA	-3.163	-2.826	0.338
346	THZ-2-102-1	CDK7	Cell cycle	-0.435	-0.099	0.336
1617	AZD5582	XIAP,cIAP	Apoptosis	2.411	2.744	0.332
1080	Paclitaxel	Microtubule stabiliser	microtubles	-1.796	-1.485	0.311
1372	Trametinib	MEK1,MEK2	ERK/MAPK signaling	0.099	0.403	0.304
301	PHA-793887	CDKs	Cell cycle	3.199	3.503	0.304
1051	Alisertib	AURKA	Mitosis	2.539	2.827	0.288
1917	AZD6738	ATR	Genome integrity	2.568	2.855	0.287
1818	Vincristine	Microtubules	microtubles	-0.925	-0.639	0.286
1819	Docetaxel	Microtubule stabiliser	microtubles	-1.231	-0.957	0.273
1026	Tanespimycin	HSP90	protein stability	-0.081	0.19	0.271
2044	Pyridostatin	G-quadruplexstabiliser	DNA synthesis	3.77	4.01	0.24
1529	Pevonedistat	NAE	Other	1.681	1.914	0.233
407	kb_NB_142-70	PKD	Other,kinases	2.774	3.007	0.233
1908	Ulixertinib	ERK1,ERK2	ERK/MAPK signaling	3.194	3.419	0.225
299	OSI-027	MTORC1,MTORC2	NA	1.551	1.775	0.224
1564	SCH772984	ERK1,ERK2	ERK/MAPK signaling	2.876	3.095	0.219
2046	MK-8776	CHEK1,CHEK2,CDK2	Cell cycle	3.49	3.699	0.209
1190	Gemcitabine	Pyrimidineantimetabolite	DNA replication	0.092	0.294	0.202
1004	Vinblastine	Microtubule destabiliser	microtubles	-2.808	-2.609	0.2
1249	BMS-345541	IKK-1,IKK-2	Other	3.872	4.068	0.196
2106	Uprosertib	AKT1,AKT2,AKT3	PI3K/MTOR signaling	2.899	3.092	0.194
1046	Wee1_Inhibitor	WEE1,CHEK1	Cellcycle	2.757	2.948	0.191
1048	Mirin	MRE11	Genome integrity	5.227	5.418	0.191
1932	NVP-ADW742	IGF1R	IGF1R signaling	3.433	3.623	0.19
328	SNX-2112	HSP90	NA	0.192	0.378	0.186
1060	PD0325901	MEK1,MEK2	ERK/MAPK signaling	0.612	0.797	0.185
1613	VE-822	ATR	Genome integrity	3.885	4.065	0.18
1161	ZG-10	JNK1	NA	1.892	2.069	0.177
1941	Sepantronium_bromide	BIRC5	Apoptosis	-3.737	-3.562	0.175
1266	ICL1100013	N-myristoyltransferase1/2	NA	2.708	2.883	0.175
1526	Refametinib	MEK1,MEK2	NA	1.654	1.821	0.167
1558	Lapatinib	ERBB2,EGFR	EGFR signaling	3.557	3.724	0.167
2111	VE821	ATR	Genome integrity	4.51	4.677	0.167
1593	Entinostat	HDAC1,HDAC3	Chromatin histoneacetylation	2.942	3.105	0.164
1073	5-Fluorouracil	Antimetabolite(DNA&RNA)	Other	5.004	5.168	0.164
134	Etoposide	TOP2	NA	1.884	2.047	0.163
1855	KRAS_(G12C)_Inhibitor-12	KRAS(G12C)	ERK/MAPK signaling	4.773	4.932	0.159
273	CUDC-101	HDAC1-10,EGFR,ERBB2	NA	0.297	0.453	0.156
208	Ispinesib_Mesylate	KSP	mitosis/cell cycle	-1.501	-1.346	0.155
1853	OF-1	BRPF1B,BRPF2	Chromatin histoneacetylation	4.424	4.579	0.155
428	Pemetrexed	folateantimetabolite	Metabolism	3.36	3.514	0.154
1912	Afuresertib	AKT1,AKT2,AKT3	PI3K/MTOR signaling	2.638	2.79	0.152
1239	YK-4-279	RNAhelicaseA	Other	2.747	2.897	0.15
2096	VX-11e	ERK2	ERK/MAPK signaling	3.224	3.372	0.148
1786	AZD4547	FGFR1,FGFR2,FGFR3	RTK signaling	3.131	3.278	0.147
1629	ML323	USP1,UAF1	Protein stability	4.796	4.943	0.147
356	AT7867	AKT	PI3K/MTOR signaling	3.655	3.8	0.145
1498	Selumetinib	MEK1,MEK2	MEK signaling	1.606	1.749	0.143
1930	Telomerase_Inhibitor_IX	Telomerase	Genome integrity	1.171	1.312	0.141
221	TAK-715	p38alpha,p38beta	NA	4.744	4.884	0.14
474	ARRY-520	KIF11	Cell cycle	-2.489	-2.35	0.139
29	AZ628	BRAF	NA	1.843	1.982	0.139
1559	Luminespib	HSP90	protein stability	-1.64	-1.504	0.136
1019	Bosutinib	SRC,ABL,TEC	NA	2.451	2.587	0.136
449	CD532	AURKA	Mitosis	0.368	0.503	0.135
1236	UNC0638	G9aandGLPmethyltransferases	NA	3.568	3.704	0.135
1933	P22077	USP7,USP47	Protein stability	4.941	5.076	0.135
1626	OTX015	BRD2,BRD3,BRD4	Chromatinother	3.111	3.245	0.134
1016	Temsirolimus	MTOR	mTOR	-1.639	-1.51	0.13
1849	Sabutoclax	BCL2,BCL-XL,BFL1,MCL1	Apoptosis regulation	0.247	0.373	0.126
1022	AZD7762	CHEK1,CHEK2	Cellcycle	0.578	0.701	0.123
1088	Irinotecan	TOP1	DNA replication	2.913	3.035	0.122
1939	UMI-77	MCL1	Apoptosis regulation	3.223	3.342	0.119
1816	Fulvestrant	Hormonereceptor	Hormone-related	4.94	5.059	0.119
331	QL-X-138	BTK	NA	1.806	1.924	0.118
1624	I-BET-762	BRD2,BRD3,BRD4	Chromatinother	3.829	3.947	0.118
435	C-75	FAS	Apoptosis regulation	4.719	4.837	0.118
330	XMD13-2	RIPK1	NA	3.885	4	0.115
1371	PLX-4720	BRAF	NA	4.331	4.445	0.114
1005	Cisplatin	DNAcrosslinker	DNA replication	3.56	3.673	0.113
1008	Methotrexate	Antimetabolite	NA	0.169	0.279	0.11
235	QL-XII-47	BTK,BMX	NA	1.721	1.829	0.109
182	Obatoclax_Mesylate	BCL2,BCL-XL,BCL-W,MCL1	NA	-0.218	-0.112	0.106
1037	BX795	TBK1,PDK1(PDPK1),IKK,AURKB,AURKC	NA	2.487	2.592	0.105
1576	IWP-2	PORCN	WNTsignaling	2.931	3.036	0.105
1085	Sorafenib	PDGFR,KIT,VEGFR,RAF	Other,kinases	3.03	3.135	0.105
1012	Vorinostat	HDACinhibitorClassI,IIa,IIb,IV	Chromatin histoneacetylation	1.931	2.034	0.103
1025	SB216763	GSK3A,GSK3B	WNTsignaling	4.821	4.924	0.103
1250	AZ960	JAK2,JAK3	Other,kinases	2.679	2.781	0.102
1061	SB590885	BRAF	NA	3.823	3.924	0.102
2107	LJI308	RSK2,RSK1,RSK3	PI3K/MTOR signaling	5.495	5.597	0.102
1179	MK-1775	WEE1,PLK1	Cellcycle	1.166	1.267	0.101
1003	Camptothecin	TOP1	DNA synthesis	-2.095	-1.997	0.099
1810	Mitoxantrone		DNA replication	0.832	0.931	0.099
1928	I-BRD9	BRD9	Chromatinother	4.842	4.941	0.099
427	Ara-G	Anti-metabolite	Other	5.382	5.481	0.099
308	Foretinib	MET,KDR,TIE2,VEGFR3/FLT4,RON,PDGFR,FGFR1,EGFR	NA	0.575	0.673	0.098
1598	LGK974	PORCN	WNTsignaling	4.454	4.552	0.098
1199	Tamoxifen	ESR1	Hormone-related	4.033	4.13	0.097
576	RU-SKI_43	Shh	Other	4.677	4.774	0.097
1809	Teniposide	topoisomeraseII	DNA replication	0.891	0.985	0.094
59	WZ-1-84	BMX	NA	3.69	3.784	0.094
1373	Dabrafenib	BRAF	ERK/MAPK signaling	4.866	4.96	0.094
1635	Picolinici-acid	Inflammatoryrelated	Other	5.354	5.448	0.094
1911	Dactinomycin	RNA polymerase	RNA synthesis	-3.895	-3.802	0.093
222	BX-912	PDK1(PDPK1)	NA	3.242	3.335	0.093
1916	AZD5363	AKT1,AKT2,AKT3,ROCK2	Other,kinases	3.081	3.173	0.092
302	PI-103	PI3Kalpha,DAPK3,CLK4,PIM3,HIPK2	NA	1.382	1.473	0.091
1634	AGI-6780	IDH2R140Qmutant	Metabolism	4.591	4.681	0.09
1622	Wnt-C59	PORCN	WNTsignaling	4.634	4.724	0.09
1054	Palbociclib	CDK4,CDK6	Cellcycle	4.201	4.289	0.088
342	Tenovin-6	SIRT	Chromatin histoneacetylation	2.415	2.502	0.087
294	MPS-1-IN-1	MPS1	NA	4.352	4.438	0.086
1259	Talazoparib	PARP1,PARP2	Genome integrity	3.32	3.405	0.085
317	WYE-125132	mTOR	PI3K/MTOR signaling	0.045	0.127	0.083
1852	LY2109761	TGFB1	Other	5.297	5.38	0.083
1825	Podophyllotoxin_bromide	microtuble	microtubles	-0.241	-0.159	0.082
1510	Linsitinib	IGF1R	IGF1R signaling	4.233	4.315	0.082
1802	Zoledronate		Unclassified	3.876	3.954	0.078
91	GSK319347A	IKK	NA	4.123	4.201	0.078
1807	Carmustine	nonspecificalkylatingagent	DNA replication	6.298	6.376	0.078
2043	BIBR-1532	TERT	Genome integrity	5.172	5.249	0.077
1998	BPD-00008900		Other	4.819	4.894	0.075
1375	Temozolomide	DNAalkylatingagent	DNA replication	6.383	6.457	0.075
1015	CI-1040	MEK1,MEK2	NA	2.303	2.377	0.074
1192	GSK269962A	ROCK1,ROCK2	Cytoskeleton	2.884	2.958	0.074
1200	Fulvestrant	ESR	Hormone-related	3.105	3.179	0.074
1033	Vismodegib	SMO	NA	4.696	4.769	0.073
1913	AGI-5198	IDH1(R132H)	Metabolism	4.881	4.954	0.073
1925	GDC0810	ESR1,ESR2	Hormone-related	5.164	5.237	0.073
1243	Piperlongumine	Inducesreactiveoxygenspecies	NA	1.889	1.961	0.072
1083	Crizotinib	MET,ALK,ROS1	RTK signaling	3.64	3.712	0.072
1021	Axitinib	PDGFR,KIT,VEGFR	RTK signaling	2.539	2.61	0.071
1996	MIM1	MCL1	Apoptosis regulation	4.229	4.3	0.071
1047	Nutlin-3a_(-)	MDM2	p53 pathway	4.962	5.033	0.071
1180	Dinaciclib	CDK1,CDK2,CDK5,CDK9	Cell cycle	-2.318	-2.248	0.07
257	NPK76-II-72-1	PLK3	NA	3.618	3.688	0.07
1873	Buparlisib	PI3Kalpha,PI3Kdelta,PI3Kbeta,PI3Kgamma	PI3K/MTOR signaling	1.175	1.243	0.069
2170	AT13148	AKT1	PI3K/MTOR signaling	4.036	4.105	0.069
159	HG6-64-1	BRAF	NA	1.389	1.456	0.067
1799	Ibrutinib	BTK	Other,kinases	4.731	4.798	0.067
2040	Foretinib	MET,KDR,TIE2,VEGFR3/FLT4,RON,PDGFR,FGFR1,EGFR	RTK signaling	1.144	1.211	0.066
345	KIN001-270	CDK9	NA	5.28	5.346	0.066
432	Flavopiridol	CDK	Cell cycle	-0.904	-0.839	0.065
1830	Gallibiscoquinazole		Unclassified	2.675	2.74	0.065
309	Y-39983	ROCK	NA	4.827	4.892	0.065
173	FH535	PPARgamma,PPARdelta	NA	1.892	1.956	0.064
438	Panobinostat	HDAC	chromotine	-2.617	-2.555	0.062
1808	Topotecan	DNA topoisomerases	DNA replication	0.202	0.264	0.062
1631	PRT062607	SYK	Other,kinases	3.768	3.83	0.062
1009	Tretinoin	Retinoicacid	NA	4.106	4.168	0.062
1936	Savolitinib	MET	RTK signaling	2.721	2.782	0.061
226	GSK1070916	AURKA,AURKC	NA	2.165	2.225	0.06
1242	(5Z)-7-Oxozeaenol	TAK1	NA	1.22	1.28	0.059
1084	Rapamycin	MTORC1	mTOR	-1.847	-1.789	0.058
371	Torin_2	mTOR	mTOR	-0.952	-0.894	0.058
203	BMS-345541	IKK1,IKK2	NA	3.307	3.365	0.058
326	GSK690693	AKT1,AKT2,AKT3	NA	3.815	3.873	0.058
1089	Oxaliplatin	DNAalkylatingagent	DNA replication	4.238	4.295	0.057
225	Genentech_Cpd_10	AURKA,AURKB	NA	2.608	2.664	0.056
1620	PFI3	Polybromo1,SMARCA4,SMARCA2	Chromatinother	5.5	5.556	0.056
1511	Epirubicin	Anthracycline	DNA synthesis	-0.327	-0.272	0.055
1006	Cytarabine	Antimetabolite	Other	1.947	2.002	0.055
1013	Nilotinib	ABL	ABL signaling	3.656	3.711	0.055
1630	Entospletinib	SYK	Other,kinases	4.039	4.094	0.055
376	Brivanib,_BMS-540215	VEGFR,PDGFR	RTK signaling	4.66	4.714	0.054
1563	EPZ5676	DOT1L	Chromatin histonemethylation	5.78	5.834	0.054
1001	AICA_Ribonucleotide	AMPKagonist	NA	8.344	8.398	0.054
158	PF-562271	FAK,FAK2	NA	2.018	2.071	0.053
1007	Docetaxel	Microtubule stabiliser	microtubles	-4.167	-4.115	0.052
262	VX-11e	ERK2	NA	3.198	3.249	0.051
1549	Sapitinib	EGFR,ERBB2,ERBB3	EGFRsignaling	3.755	3.806	0.05
34	Imatinib	ABL,KIT,PDGFR	NA	3.129	3.178	0.049
245	UNC0638	G9aandGLPmethyltransferases	NA	3.668	3.717	0.049
2045	AMG-319	PI3K(betasparing)	PI3K/MTOR signaling	5.083	5.132	0.049
1627	GSK343	EZH2	Chromatin histonemethylation	3.081	3.129	0.048
1093	GSK1904529A	IGF1R,IR	IGF1R signaling	4.701	4.748	0.047
461	NSC319726	P53 Mut specific	p53 pathway	-2.827	-2.78	0.046
1811	Dactinomycin	inhibits RNA synthesis	Transcription	-2.007	-1.961	0.046
1378	Bleomycin_(50_uM)	dsDNAbreakinduction	NA	2.761	2.806	0.046
89	Parthenolide	HDAC1	NA	3.413	3.459	0.046
1618	GSK2606414	PERK	Metabolism	4.051	4.097	0.046
1036	PLX-4720	BRAF	ERK/MAPK signaling	4.573	4.619	0.046
230	GSK429286A	ROCK1,ROCK2	NA	5.212	5.258	0.046
1614	WZ4003	NUAK1,NUAK2	Other,kinases	4.32	4.365	0.045
266	Zibotentan	Endothelin-1receptor(EDNRA)	NA	5.651	5.696	0.045
333	T0901317	LXR,FXR	NA	4.696	4.74	0.044
1237	EPZ004777	DOT1L	Chromatin histonemethylation	5.317	5.361	0.044
1806	Oxaliplatin	DNAalkylatingagent	DNA replication	5.349	5.392	0.043
5	Sunitinib	PDGFR,KIT,VEGFR,FLT3,RET,CSF1R	NA	2.963	3.004	0.042
305	TPCA-1	IKK2	NA	3.539	3.58	0.041
1017	Olaparib	PARP1,PARP2	Genome integrity	4.529	4.569	0.041
1177	Niraparib	PARP1,PARP2	Genome integrity	4.567	4.608	0.041
1615	CZC24832	PI3Kgamma	PI3K/MTOR signaling	5.143	5.184	0.041
264	ACY-1215	HDAC6	Chromatin histoneacetylation	1.926	1.966	0.04
298	OSI-930	KIT	NA	4.316	4.356	0.04
1927	GSK2578215A	LRRK2	Other,kinases	5.256	5.295	0.039
1578	Leflunomide	Pyrimidinesynthesisinhibitor	DNA replication	5.37	5.409	0.039
409	eEF2K_Inhibitor,_A-484954	eEF2K	Other,kinases	5.81	5.849	0.039
431	Alisertib	AURKA	Mitosis	1.968	2.007	0.038
1263	UNC0642	G9a(EHMT2),GLP(EHMT1)	Chromatin histonemethylation	1.782	1.819	0.037
344	THZ-2-49	CDK9	NA	3.225	3.262	0.037
265	Tubastatin_A	HDAC1,HDAC6,HDAC8	NA	4.967	5.004	0.037
447	ETP-45835	MNK1,MNK2	Other,kinases	5.493	5.528	0.035
261	TL-1-85	TAK	NA	3.746	3.779	0.033
282	Pelitinib	EGFR	NA	1.891	1.923	0.032
329	QL-XI-92	DDR1	NA	4.216	4.248	0.032
1049	PD173074	FGFR1,FGFR3	RTK signaling	4.289	4.321	0.032
1814	Nelarabine	DNAsynethesis	DNA replication	6.12	6.152	0.032
562	AGI-6780	IDH2(R140Q)	Metabolism	1.575	1.605	0.03
1262	UNC1215	L3MBTL3	NA	2.548	2.578	0.03
1218	JQ1	BRD2,BRD3,BRD4,BRDT	NA	2.247	2.275	0.028
271	VNLG/124	HDAC,RAR	NA	4.017	4.045	0.028
446	MIM1	MCL-1	Apoptosis regulation	3.612	3.639	0.027
1621	PCI-34051	HDAC8,HDAC6,HDAC1	Chromatin histoneacetylation	4.874	4.901	0.027
1014	Refametinib	MEK1,MEK2	NA	1.403	1.429	0.026
1625	RVX-208	BRD4	Chromatinother	5.037	5.062	0.025
408	Sphingosine_Kinase_1_Inhibitor_II	SphingosineKinase	Other,kinases	3.669	3.693	0.024
303	PIK-93	PI3Kgamma	NA	3.034	3.056	0.022
253	XMD14-99	ALK,CDK7,LTK,others	NA	4.717	4.738	0.021
1530	PFI-3	SMARCA2,SMARCA4,PB1	NA	4.755	4.776	0.021
1194	SB505124	TGFBR1,ACVR1B,ACVR1C	RTK signaling	4.264	4.284	0.02
1494	SN-38	TOP1	DNA synthesis	-4.112	-4.095	0.017
37	Crizotinib	MET,ALK,ROS1	NA	2.906	2.923	0.017
150	Bicalutamide	AR	NA	2.65	2.666	0.016
54	CGP-082996	CDK4	NA	2.874	2.89	0.016
1241	CHIR-99021	GSK3A,GSK3B	NA	3.835	3.851	0.016
1919	Osimertinib	EGFR	EGFR signaling	1.969	1.983	0.015
1507	Ruxolitinib	JAK1,JAK2	Other,kinases	5.028	5.043	0.015
119	Lapatinib	ERBB2,EGFR	NA	1.935	1.949	0.014
1028	VX-702	p38	NA	3.206	3.22	0.014
1512	Cyclophosphamide	Alkylatingagent	DNA replication	5.44	5.454	0.014
1909	Venetoclax	BCL2	Apoptosis regulation	2.292	2.305	0.013
1020	Lenalidomide	CRBN	NA	4.015	4.028	0.013
1931	MIRA-1	TP53	p53 pathway	5.746	5.758	0.012
286	KIN001-236	Angiopoietin-1receptor	NA	4.692	4.703	0.011
256	JW-7-24-1	LCK	NA	1.979	1.988	0.009
341	Selisistat	SIRT1	NA	5.578	5.587	0.009
295	NVP-BHG712	EPHB4	NA	3.577	3.583	0.006
374	GSK1059615	PI3K	mTOR	-0.23	-0.226	0.004
1838	Sinularin		Unclassified	3.482	3.485	0.003
1031	Elesclomol	HSP90	protein stability	-2.865	-2.87	-0.005
2171	BMS-754807	IGF1R,IR	IGF1R signaling	1.896	1.891	-0.005
290	KIN001-260	IKKB	NA	5.103	5.095	-0.008
279	BIX02189	MEK5,ERK5	NA	4.726	4.715	-0.011
332	XMD15-27	CAMK2	NA	4.859	4.848	-0.011
155	Ponatinib	ABL,PDGFRA,VEGFR2,FGFR1,SRC,TIE2,FLT3	NA	0.839	0.826	-0.013
478	LDN-193189	BMP	Other	0.891	0.878	-0.013
1011	Navitoclax	BCL2,BCL-XL,BCL-W	Apoptosis regulation	1.772	1.757	-0.015
1024	Lestaurtinib	FLT3,JAK2,NTRK1,NTRK2,NTRK3	NA	0.164	0.147	-0.017
1835	Elephantin		Unclassified	3.791	3.774	-0.017
211	TL-2-105	notdefined	NA	4.229	4.212	-0.017
1377	Afatinib	ERBB2,EGFR	NA	3.394	3.376	-0.018
275	I-BET-762	BRD2,BRD3,BRD4	NA	4.403	4.385	-0.018
412	Venotoclax	BCL-2selective	Apoptosis regulation	1.14	1.121	-0.019
254	Quizartinib	FLT3	NA	2.357	2.338	-0.019
1910	ABT737	BCL2,BCL-XL,BCL-W,BCL-B,BFL1	Apoptosis regulation	2.137	2.116	-0.021
310	YM201636	PYKFYVE	NA	2.494	2.472	-0.022
206	Ruxolitinib	JAK1,JAK2	NA	4.236	4.21	-0.026
106	XMD8-85	ERK5,BET	NA	2.921	2.894	-0.027
312	Tivozanib	VEGFR1,VEGFR2,VEGFR3	NA	0.458	0.427	-0.031
236	IC-87114	PI3Kdelta	PI3K/MTOR signaling	5.17	5.134	-0.036
292	Masitinib	KIT,PDGFRA,PDGFRB	NA	3.851	3.809	-0.042
17	Cyclopamine	SMO	NA	4.93	4.868	-0.062
442	IMD-0354	IKKb	Other,kinases	0.343	0.275	-0.068
153	Midostaurin	PKC,PPK,FLT1,c-FGR,others	NA	0.218	0.145	-0.073
228	AKT_inhibitor_VIII	AKT1,AKT2,AKT3	NA	2.645	2.563	-0.082
306	Fedratinib	JAK2	NA	2.836	2.734	-0.102
1594	OSI-027	MTORC1,MTORC2	PI3K/MTOR signaling	4.457	4.335	-0.122
165	DMOG	HIF-PH	NA	6.667	6.493	-0.174
1131	PRIMA-1MET	TP53activation	p53 pathway	4.888	4.7	-0.188
51	Dasatinib	ABL,SRC,Ephrins,PDGFR,KIT	kinases	-0.765	-0.966	-0.201
94	TGX221	PI3Kbeta	NA	3.233	3.02	-0.214
1079	Dasatinib	ABL,SRC,Ephrins,PDGFR,KIT	Other,kinases	1.27	0.994	-0.276
