## Supplemental Table S8 for "Predicting Tumor Response to Drugs based on Gene-Expression Biomarkers of Sensitivity Learned from Cancer Cell Lines"

### Sheet: drug_specific
GDSC Drug			Median predicted ln(IC50) value for the tumor type in parentheses compared to the median of medians of the predicted ln(IC50) values for all tumor types in parentheses
ID	Name	Target
1804	Acetalax	UNK	2.910(blca)(4.11)	2.868(brca)(4.11)	2.816(cesc)(4.11)	2.968(esca)(4.11)	2.726(hnsc)(4.11)	2.036(prad)(4.11)	3.102(ucec)(4.11)
1372	Trametinib	MEK1, MEK2	-1.274(coad)(0.02)	-1.173(read)(0.02)	-1.880(skcm)(0.02)	-1.096(uvm)(0.02)
1051	Alisertib	AURKA	0.576(dlbc)(2.45)	1.151(lgg)(2.45)	1.417(pcpg)(2.45)	1.359(thym)(2.45)
1910	ABT737	BCL2, BCL-XL, BCL-W, BCL-B, BFL1	0.471(dlbc)(2.08)	1.003(lgg)(2.08)	1.025(pcpg)(2.08)	0.864(thym)(2.08)
1549	Sapitinib	EGFR, ERBB2, ERBB3	2.612(cesc)(3.83)	2.634(esca)(3.83)	2.049(hnsc)(3.83)	2.572(lusc)(3.83)
1909	Venetoclax	BCL2	0.561(dlbc)(2.30)	1.258(lgg)(2.30)	1.074(thym)(2.30)
1248	Daporinad	NAMPT	-4.732(dlbc)(-2.52)	-3.847(tgct)(-2.52)	-3.939(thym)(-2.52)
1011	Navitoclax	BCL2, BCL-XL, BCL-W	0.036(dlbc)(1.76)	0.707(lgg)(1.76)	0.057(thym)(1.76)
1131	PRIMA-1MET	TP53 activation	3.280(dlbc)(4.91)	3.779(thym)(4.91)	3.847(uvm)(4.91)
1819	Docetaxel	Microtubule stabiliser	-3.325(dlbc)(-1.26)	-2.300(hnsc)(-1.26)	-2.487(thym)(-1.26)
211	TL-2-105	not defined	3.034(dlbc)(4.21)	3.060(thym)(4.21)
1594	OSI-027	MTORC1, MTORC2	2.803(brca)(4.47)	3.394(prad)(4.47)
1809	Teniposide	topoisomerase II	-1.189(dlbc)(0.83)	-0.371(thym)(0.83)
1818	Vincristine	Microtubules	-3.450(dlbc)(-1.03)	-2.518(thym)(-1.03)
1373	Dabrafenib	BRAF	2.901(dlbc)(4.83)	2.162(skcm)(4.83)
222	BX-912	PDK1 (PDPK1)	1.818(dlbc)(3.10)	2.094(thym)(3.10)
1810	Mitoxantrone		-1.260(dlbc)(0.80)	-0.556(thym)(0.80)
1008	Methotrexate	Antimetabolite	-1.566(dlbc)(0.16)	-1.038(thym)(0.16)
261	TL-1-85	TAK	2.048(dlbc)(3.61)	2.373(thym)(3.61)
1559	Luminespib	HSP90	-2.924(dlbc)(-1.64)	-2.649(hnsc)(-1.64)
29	AZ628	BRAF	-0.034(skcm)(1.84)	0.717(uvm)(1.84)
1242	(5Z)-7-Oxozeaenol	TAK1	-0.109(skcm)(1.16)	0.146(uvm)(1.16)
1080	Paclitaxel	Microtubule stabiliser	-3.398(dlbc)(-1.80)	-3.009(thym)(-1.80)
346	THZ-2-102-1	CDK7	-2.307(dlbc)(-0.58)	-1.629(thym)(-0.58)
299	OSI-027	MTORC1, MTORC2	-0.031(dlbc)(1.43)	0.079(thym)(1.43)
1036	PLX-4720	BRAF	3.632(dlbc)(4.64)	2.578(skcm)(4.64)
1047	Nutlin-3a (-)	MDM2	3.332(dlbc)(4.84)
1003	Camptothecin	TOP1	-3.324(dlbc)(-2.13)
1088	Irinotecan	TOP1	1.466(dlbc)(2.89)
1190	Gemcitabine	Pyrimidine antimetabolite	-1.878(dlbc)(0.11)
1814	Nelarabine	DNA synethesis	4.398(thym)(6.12)
1931	MIRA-1	TP53	4.714(dlbc)(5.74)
1089	Oxaliplatin	DNA alkylating agent	2.766(dlbc)(4.22)
1375	Temozolomide	DNA alkylating agent	5.198(dlbc)(6.38)
1808	Topotecan	DNA topoisomerases	-1.131(dlbc)(0.20)
1806	Oxaliplatin	DNA alkylating agent	3.867(dlbc)(5.33)
1001	AICA Ribonucleotide	AMPK agonist	7.009(dlbc)(8.37)
1060	PD0325901	MEK1, MEK2	-1.089(skcm)(0.56)
1928	I-BRD9	BRD9	3.550(dlbc)(4.83)
1079	Dasatinib	ABL, SRC, Ephrins, PDGFR, KIT	0.063(kirp)(1.27)
427	Ara-G	Anti-metabolite	4.134(thym)(5.40)
301	PHA-793887	CDK2, CDK7, CDK5	1.832(dlbc)(3.10)
2048	Vinorelbine	Microtubule destabiliser	-4.677(dlbc)(-2.46)
1005	Cisplatin	DNA crosslinker	2.380(dlbc)(3.56)
1564	SCH772984	ERK1, ERK2	1.310(skcm)(2.85)
1177	Niraparib	PARP1, PARP2	3.005(dlbc)(4.58)
1013	Nilotinib	ABL	2.455(dlbc)(3.70)
1179	MK-1775	WEE1, PLK1	-0.195(dlbc)(1.12)
1249	BMS-345541	IKK-1, IKK-2	2.686(dlbc)(3.81)
412	Venotoclax	BCL-2 selective	-0.009(dlbc)(1.15)
275	I-BET-762	BRD2, BRD3, BRD4	3.172(dlbc)(4.31)
1835	Elephantin		2.669(dlbc)(3.76)
2111	VE821	ATR	2.687(dlbc)(4.56)
333	T0901317	LXR, FXR	3.708(dlbc)(4.74)
332	XMD15-27	CAMK2	3.822(dlbc)(4.84)
1529	Pevonedistat	NAE	0.068(dlbc)(1.60)
1004	Vinblastine	Microtubule destabiliser	-4.333(dlbc)(-2.93)
290	KIN001-260	IKKB	3.970(dlbc)(5.11)
306	Fedratinib	JAK2	1.359(dlbc)(2.61)
1073	5-Fluorouracil	Antimetabolite (DNA & RNA)	3.358(dlbc)(5.00)
2045	AMG-319	PI3K (beta sparing)	3.651(dlbc)(5.08)
1250	AZ960	JAK2, JAK3	1.113(dlbc)(2.65)
356	AT7867	AKT	2.674(dlbc)(3.71)
1511	Epirubicin	Anthracycline	-1.717(dlbc)(-0.33)
1849	Sabutoclax	BCL2, BCL-XL, BFL1, MCL1	-0.886(dlbc)(0.23)
302	PI-103	PI3Kalpha, DAPK3, CLK4, PIM3, HIPK2	0.307(dlbc)(1.35)
1811	Dactinomycin	inhibits RNA synthesis	-3.091(dlbc)(-2.05)
1046	Wee1 Inhibitor	WEE1, CHEK1	1.555(dlbc)(2.76)
1911	Dactinomycin	RNA polymerase	-5.373(dlbc)(-3.94)
1593	Entinostat	HDAC1, HDAC3	1.749(dlbc)(2.96)
1239	YK-4-279	RNA helicase A	1.613(dlbc)(2.75)
2046	MK-8776	CHEK1, CHEK2, CDK2	1.862(dlbc)(3.36)
1006	Cytarabine	Antimetabolite	0.497(dlbc)(1.91)
1624	I-BET-762	BRD2, BRD3, BRD4	2.281(dlbc)(3.84)
331	QL-X-138	BTK	0.568(dlbc)(1.80)
1816	Fulvestrant	Hormone receptor	3.924(dlbc)(4.95)
1621	PCI-34051	HDAC8, HDAC6, HDAC1	3.714(dlbc)(4.85)
155	Ponatinib	ABL, PDGFRA, VEGFR2, FGFR1, SRC, TIE2, FLT3	-0.398(dlbc)(0.82)
344	THZ-2-49	CDK9	1.651(dlbc)(3.20)
1017	Olaparib	PARP1, PARP2	3.290(dlbc)(4.51)
295	NVP-BHG712	EPHB4	2.502(dlbc)(3.56)
1009	Tretinoin	Retinoic acid	2.747(dlbc)(4.10)
1371	PLX-4720	BRAF	2.332(skcm)(4.34)
1377	Afatinib	ERBB2, EGFR	2.397(hnsc)(3.42)
1996	MIM1	MCL1	3.132(dlbc)(4.21)
328	SNX-2112	HSP90	-0.938(dlbc)(0.12)
303	PIK-93	PI3Kgamma	1.507(dlbc)(3.01)
1625	RVX-208	BRD4	3.769(dlbc)(5.03)
1061	SB590885	BRAF	2.306(skcm)(3.83)
1855	KRAS (G12C) Inhibitor-12	KRAS (G12C)	3.725(dlbc)(4.78)
1054	Palbociclib	CDK4, CDK6	3.143(dlbc)(4.16)
1259	Talazoparib	PARP1, PARP2	1.906(dlbc)(3.34)
292	Masitinib	KIT, PDGFRA, PDGFRB	2.516(dlbc)(3.75)
1917	AZD6738	ATR	1.350(dlbc)(2.53)
256	JW-7-24-1	LCK	0.688(dlbc)(2.01)
428	Pemetrexed	folate antimetabolite	2.291(dlbc)(3.34)
1617	AZD5582	XIAP, cIAP	1.020(dlbc)(2.32)
1022	AZD7762	CHEK1, CHEK2	-0.855(dlbc)(0.58)
1626	OTX015	BRD2, BRD3, BRD4	1.446(dlbc)(3.08)
1613	VE-822	ATR	2.587(dlbc)(3.88)
2106	Uprosertib	AKT1, AKT2, AKT3	1.850(dlbc)(2.86)
461	NSC319726	P53 Mut specific	-3.841(dlbc)(-2.80)
1933	P22077	USP7, USP47	3.888(dlbc)(4.93)
273	CUDC-101	HDAC1-10, EGFR, ERBB2	-0.807(dlbc)(0.24)
2170	AT13148	AKT1	3.032(dlbc)(4.06)
1218	JQ1	BRD2, BRD3, BRD4, BRDT	1.005(dlbc)(2.26)
1631	PRT062607	SYK	2.356(dlbc)(3.74)
1192	GSK269962A	ROCK1, ROCK2	1.675(dlbc)(2.85)
1614	WZ4003	NUAK1, NUAK2	3.281(skcm)(4.32)
